# Structure of an Archaeal Ribosome with a Divergent Active Site

**DOI:** 10.1101/2024.11.12.623245

**Authors:** Amos J. Nissley, Yekaterina Shulgina, Roan W. Kivimae, Blake E. Downing, Petar I. Penev, Jillian F. Banfield, Dipti D. Nayak, Jamie H. D. Cate

**Affiliations:** Department of Chemistry, University of California, Berkeley, California, United States; Innovative Genomics Institute, University of California, Berkeley, California, United States; Department of Molecular and Cell Biology, University of California, Berkeley, California, United States; California Institute for Quantitative Biosciences, University of California, Berkeley, California, United States; Department of Plant and Microbial Biology, University of California, Berkeley, California, United States; Department of Earth and Planetary Science, University of California, Berkeley, California, United States; Department of Environmental Science, Policy, and Management, University of California, Berkeley, California, United States; Molecular Biophysics and Integrated Bioimaging Division, Lawrence Berkeley National Laboratory, Berkeley, California, United States

## Abstract

The ribosome is the universal translator of the genetic code and is shared across all life. Despite divergence in ribosome structure over the course of evolution, the peptidyl transferase center (PTC), the catalytic site of the ribosome, has been thought to be nearly universally conserved. Here, we identify clades of archaea that have highly divergent ribosomal RNA sequences in the PTC. To understand how these PTC sequences fold, we determined cryo-EM structures of the *Pyrobaculum calidifontis* ribosome. We find that sequence variation leads to the rearrangement of key PTC base triples and differences between archaeal and bacterial ribosomal proteins also enable sequence variation in archaeal PTCs. Finally, we identify a novel archaeal ribosome hibernation factor that differs from known bacterial and eukaryotic hibernation factors and is found in multiple archaeal phyla. Overall, this work identifies factors that regulate ribosome function in archaea and reveals a larger diversity of the most ancient sequences in the ribosome.
