## Supplementary material for "Structure of an Archaeal Ribosome with a Divergent Active Site": Supplemental_file_3(ptc-conservation).csv

	Bacterial counts				Frequencies							Archaeal counts				Frequencies
E coli position	A	C	G	U	p(A)	p(C)	p(G)	p(U)	Shannon entropy		E coli position	A	C	G	U	p(A)	p(C)	p(G)	p(U)	Shannon entropy
2058	40133	18	318	79	0.9898	0.0004	0.0078	0.0019	0.06379		2058	103	10	2268	58	0.0422	0.0041	0.9299	0.0238	0.31269
2059	40237	18	239	54	0.9923	0.0004	0.0059	0.0013	0.05015		2059	2348	5	54	32	0.9627	0.0021	0.0221	0.0131	0.19051
2060	40536	5	2	5	0.9997	0.0001	0.0000	0.0001	0.00300		2060	2434	0	3	2	0.9979	0.0000	0.0012	0.0008	0.01612
2061	4	6	40536	2	0.0001	0.0001	0.9997	0.0000	0.00300		2061	1	0	2438	0	0.0004	0.0000	0.9996	0.0000	0.00361
2062	40530	5	4	10	0.9995	0.0001	0.0001	0.0002	0.00454		2062	2195	2	0	242	0.9000	0.0008	0.0000	0.0992	0.32993
2063	6	40536	1	6	0.0001	0.9997	0.0000	0.0001	0.00319		2063	0	2439	0	0	0.0000	1.0000	0.0000	0.0000	0.00000
2447	7	3	40535	1	0.0002	0.0001	0.9997	0.0000	0.00273		2447	109	1	2328	1	0.0447	0.0004	0.9545	0.0004	0.18975
2448	40532	5	5	4	0.9997	0.0001	0.0001	0.0001	0.00348		2448	74	21	2343	1	0.0303	0.0086	0.9606	0.0004	0.18876
2449	9	9	5	40523	0.0002	0.0002	0.0001	0.9994	0.00541		2449	1992	1	445	1	0.8167	0.0004	0.1825	0.0004	0.48214
2450	40540	1	2	2	0.9999	0.0000	0.0000	0.0000	0.00136		2450	4	9	0	2426	0.0016	0.0037	0.0000	0.9947	0.03651
2451	40526	12	2	5	0.9995	0.0003	0.0000	0.0001	0.00447		2451	2438	0	0	1	0.9996	0.0000	0.0000	0.0004	0.00361
2452	19	40516	1	9	0.0005	0.9993	0.0000	0.0002	0.00644		2452	2425	2	11	1	0.9943	0.0008	0.0045	0.0004	0.03911
2453	40460	7	16	61	0.9979	0.0002	0.0004	0.0015	0.01644		2453	9	2042	17	371	0.0037	0.8372	0.0070	0.1521	0.49047
2499	83	40344	13	103	0.0020	0.9951	0.0003	0.0025	0.03533		2499	522	1235	64	616	0.2142	0.5068	0.0263	0.2528	1.11771
2500	32	10	85	40416	0.0008	0.0002	0.0021	0.9969	0.02375		2500	11	206	10	2209	0.0045	0.0846	0.0041	0.9068	0.34454
2501	8	40521	1	12	0.0002	0.9995	0.0000	0.0003	0.00487		2501	84	2352	0	0	0.0345	0.9655	0.0000	0.0000	0.14999
2502	12	0	40520	11	0.0003	0.0000	0.9994	0.0003	0.00520		2502	1	0	2437	0	0.0004	0.0000	0.9996	0.0000	0.00361
2503	40511	17	1	14	0.9992	0.0004	0.0000	0.0003	0.00706		2503	1875	479	0	84	0.7691	0.1965	0.0000	0.0345	0.63769
2504	4	12	11	40516	0.0001	0.0003	0.0003	0.9993	0.00621		2504	0	243	3	2192	0.0000	0.0997	0.0012	0.8991	0.33371
2505	8	0	40530	5	0.0002	0.0000	0.9997	0.0001	0.00311		2505	106	0	2310	21	0.0435	0.0000	0.9479	0.0086	0.22806
2506	4	8	4	40529	0.0001	0.0002	0.0001	0.9996	0.00390		2506	0	0	0	2437	0.0000	0.0000	0.0000	1.0000	0.00000
2583	7	2	40537	2	0.0002	0.0000	0.9997	0.0000	0.00275		2583	1	0	2437	0	0.0004	0.0000	0.9996	0.0000	0.00361
2584	7	7	1	40533	0.0002	0.0002	0.0000	0.9996	0.00362		2584	0	0	0	2439	0.0000	0.0000	0.0000	1.0000	0.00000
2585	6	2	3	40538	0.0001	0.0000	0.0001	0.9997	0.00277		2585	3	0	0	2436	0.0012	0.0000	0.0000	0.9988	0.00947
2586	90	24397	3	16058	0.0022	0.6017	0.0001	0.3960	0.68677		2586	196	572	16	1655	0.0804	0.2345	0.0066	0.6786	0.83882
2587	40536	4	3	7	0.9997	0.0001	0.0001	0.0002	0.00345		2587	2436	1	2	0	0.9988	0.0004	0.0008	0.0000	0.01025
