## Supplementary material for "Structure of an Archaeal Ribosome with a Divergent Active Site": Supplemental_file_13(MS_Pc_50S_proteins).csv

Protein Group	Top	Accession	-10LgP	Coverage(%)	Coverage(%) Sample 1	#Peptides	Area Sample 1	#Unique	#Spec Sample 1	PTM	Average Mass	Description
3	TRUE	A3MWV5|A3MWV5_PYRCJ	421.6866	81.12	81.12	28		28	273	Oxidation (M)	21630.463	Large ribosomal subunit protein uL6 OS=Pyrobaculum calidifontis (strain DSM 21063 / JCM 11548 / VA1) OX=410359 GN=rpl6 PE=3 SV=1
2	TRUE	A3MXZ7|A3MXZ7_PYRCJ	419.68018	72.58	72.58	27		27	138	Oxidation (M)	21694.902	Large ribosomal subunit protein uL13 OS=Pyrobaculum calidifontis (strain DSM 21063 / JCM 11548 / VA1) OX=410359 GN=rpl13 PE=3 SV=1
4	TRUE	A3MUM7|A3MUM7_PYRCJ	403.29984	79.41	79.41	24		24	180	Oxidation (M)	11362.385	Large ribosomal subunit protein eL43 OS=Pyrobaculum calidifontis (strain DSM 21063 / JCM 11548 / VA1) OX=410359 GN=rpl37ae PE=3 SV=1
6	TRUE	A3MWI5|A3MWI5_PYRCJ	384.69888	56.14	56.14	21		21	76	Carbamidomethylation; Oxidation (M)	31547.998	Large ribosomal subunit protein uL4 OS=Pyrobaculum calidifontis (strain DSM 21063 / JCM 11548 / VA1) OX=410359 GN=rpl4 PE=3 SV=1
1	TRUE	A3MXP3|RL10E_PYRCJ	384.6988	53.37	53.37	22		22	214	Oxidation (M)	19859.158	Large ribosomal subunit protein uL16 OS=Pyrobaculum calidifontis (strain DSM 21063 / JCM 11548 / VA1) OX=410359 GN=rpl10e PE=3 SV=1
10	TRUE	A3MWI4|RL3_PYRCJ	375.15442	39.05	39.05	18		18	91	Oxidation (M)	37181.547	Large ribosomal subunit protein uL3 OS=Pyrobaculum calidifontis (strain DSM 21063 / JCM 11548 / VA1) OX=410359 GN=rpl3 PE=3 SV=1
5	TRUE	A3MX34|RL14_PYRCJ	373.60333	72.22	72.22	20		20	153	Oxidation (M)	15742.426	Large ribosomal subunit protein uL14 OS=Pyrobaculum calidifontis (strain DSM 21063 / JCM 11548 / VA1) OX=410359 GN=rpl14 PE=3 SV=1
9	TRUE	A3MX84|A3MX84_PYRCJ	369.66794	45.64	45.64	18		18	40	Oxidation (M)	37480.96	Large ribosomal subunit protein uL10 OS=Pyrobaculum calidifontis (strain DSM 21063 / JCM 11548 / VA1) OX=410359 GN=rpl10 PE=3 SV=1
7	TRUE	A3MTT0|A3MTT0_PYRCJ	359.93622	76.85	76.85	20		20	60		11174.706	Large ribosomal subunit protein P1 OS=Pyrobaculum calidifontis (strain DSM 21063 / JCM 11548 / VA1) OX=410359 GN=rpl12 PE=3 SV=1
11	TRUE	A3MS57|A3MS57_PYRCJ	353.3941	7.63	7.63	18		18	29	Oxidation (M)	289967.34	Uncharacterized protein OS=Pyrobaculum calidifontis (strain DSM 21063 / JCM 11548 / VA1) OX=410359 GN=Pcal_0034 PE=4 SV=1
13	TRUE	#CONTAM#gi|17318569|ref|NP_006112.2|	349.14767	23.6	23.6	14		11	32	Carbamidomethylation; Oxidation (M)	66066.74	keratin 1; Keratin-1; cytokeratin 1; hair alpha protein [Homo sapiens]
8	TRUE	A3MXZ4|RS12_PYRCJ	347.84064	53.74	53.74	14		14	96	Oxidation (M)	16444.416	Small ribosomal subunit protein uS12 OS=Pyrobaculum calidifontis (strain DSM 21063 / JCM 11548 / VA1) OX=410359 GN=rps12 PE=3 SV=1
16	TRUE	A3MSJ4|A3MSJ4_PYRCJ	345.15067	40.14	40.14	14		14	117		17373.215	Large ribosomal subunit protein eL19 OS=Pyrobaculum calidifontis (strain DSM 21063 / JCM 11548 / VA1) OX=410359 GN=rpl19e PE=3 SV=1
12	TRUE	A3MX59|A3MX59_PYRCJ	332.03214	21.74	21.74	13		9	30	Carbamidomethylation; Oxidation (M)	81849.04	AAA family ATPase, CDC48 subfamily OS=Pyrobaculum calidifontis (strain DSM 21063 / JCM 11548 / VA1) OX=410359 GN=Pcal_1809 PE=3 SV=1
15	TRUE	A3MTL2|A3MTL2_PYRCJ	324.05475	58.23	58.23	12		12	164	Oxidation (M)	9136.798	Large ribosomal subunit protein uL29 OS=Pyrobaculum calidifontis (strain DSM 21063 / JCM 11548 / VA1) OX=410359 GN=rpl29 PE=3 SV=1
25	TRUE	A3MTL3|RS3_PYRCJ	322.25858	45.37	45.37	12		12	40	Oxidation (M)	24644.172	Small ribosomal subunit protein uS3 OS=Pyrobaculum calidifontis (strain DSM 21063 / JCM 11548 / VA1) OX=410359 GN=rps3 PE=3 SV=2
21	TRUE	A3MSJ5|A3MSJ5_PYRCJ	321.42322	34.64	34.64	12		12	68		18131.469	Large ribosomal subunit protein eL32 OS=Pyrobaculum calidifontis (strain DSM 21063 / JCM 11548 / VA1) OX=410359 GN=rpl32e PE=3 SV=1
19	TRUE	A3MT22|RS10_PYRCJ	320.95865	54.72	54.72	12		12	56	Oxidation (M)	12198.474	Small ribosomal subunit protein uS10 OS=Pyrobaculum calidifontis (strain DSM 21063 / JCM 11548 / VA1) OX=410359 GN=rps10 PE=3 SV=1
17	TRUE	#CONTAM#gi|4557705|ref|NP_000217.1|	320.67017	31.35	31.35	13		13	27	Oxidation (M)	61987.277	keratin 9 [Homo sapiens]
28	TRUE	A3MWY2|RS8E_PYRCJ	319.01532	73.28	73.28	11		11	27	Oxidation (M)	14415.8545	Small ribosomal subunit protein eS8 OS=Pyrobaculum calidifontis (strain DSM 21063 / JCM 11548 / VA1) OX=410359 GN=rps8e PE=3 SV=1
24	TRUE	A3MTT1|A3MTT1_PYRCJ	317.47028	92.54	92.54	12		12	37		7939.423	LSU ribosomal protein L38E OS=Pyrobaculum calidifontis (strain DSM 21063 / JCM 11548 / VA1) OX=410359 GN=Pcal_0622 PE=3 SV=1
23	TRUE	A3MTP8|A3MTP8_PYRCJ	317.1464	48.41	48.41	12		12	67		17897.012	Large ribosomal subunit protein eL13 OS=Pyrobaculum calidifontis (strain DSM 21063 / JCM 11548 / VA1) OX=410359 GN=rpl13e PE=3 SV=1
27	TRUE	A3MWA9|A3MWA9_PYRCJ	314.86377	61.57	61.57	11		11	21	Carbamidomethylation; Oxidation (M)	25293.223	4Fe-4S ferredoxin, iron-sulfur binding domain protein OS=Pyrobaculum calidifontis (strain DSM 21063 / JCM 11548 / VA1) OX=410359 GN=Pcal_1507 PE=4 SV=1
33	TRUE	A3MTL6|RL22_PYRCJ	314.46808	39.67	39.67	11		11	56		21268.16	Large ribosomal subunit protein uL22 OS=Pyrobaculum calidifontis (strain DSM 21063 / JCM 11548 / VA1) OX=410359 GN=rpl22 PE=3 SV=2
14	TRUE	A3MX77|RL18A_PYRCJ	313.1881	84.62	84.62	10		10	92	Oxidation (M)	8913.517	Large ribosomal subunit protein eL20 OS=Pyrobaculum calidifontis (strain DSM 21063 / JCM 11548 / VA1) OX=410359 GN=rpl18a PE=3 SV=1
30	TRUE	A3MY13|A3MY13_PYRCJ	309.09323	18.74	18.74	10		6	21	Oxidation (M)	81775.07	AAA family ATPase, CDC48 subfamily OS=Pyrobaculum calidifontis (strain DSM 21063 / JCM 11548 / VA1) OX=410359 GN=Pcal_2115 PE=3 SV=1
32	TRUE	A3MWU0|A3MWU0_PYRCJ	307.95416	49.46	49.46	11		11	35	Carbamidomethylation	10917.768	PaREP1 domain containing protein OS=Pyrobaculum calidifontis (strain DSM 21063 / JCM 11548 / VA1) OX=410359 GN=Pcal_1690 PE=4 SV=1
20	TRUE	A3MUZ1|RL15_PYRCJ	303.03702	51.28	51.28	10		10	52	Oxidation (M)	17487.32	Large ribosomal subunit protein uL15 OS=Pyrobaculum calidifontis (strain DSM 21063 / JCM 11548 / VA1) OX=410359 GN=rpl15 PE=3 SV=1
36	TRUE	A3MV59|A3MV59_PYRCJ	299.73334	21.08	21.08	10		10	19	Oxidation (M)	58044.59	ATPase, PilT family OS=Pyrobaculum calidifontis (strain DSM 21063 / JCM 11548 / VA1) OX=410359 GN=Pcal_1101 PE=4 SV=1
31	TRUE	A3MTA8|RL24E_PYRCJ	298.51492	64.52	64.52	9		9	65	Carbamidomethylation; Oxidation (M)	7085.4673	Large ribosomal subunit protein eL24 OS=Pyrobaculum calidifontis (strain DSM 21063 / JCM 11548 / VA1) OX=410359 GN=rpl24e PE=3 SV=1
38	TRUE	A3MW56|A3MW56_PYRCJ	297.20477	26.42	26.42	9		9	15	Oxidation (M)	42428.4	FAD-dependent pyridine nucleotide-disulfide oxidoreductase OS=Pyrobaculum calidifontis (strain DSM 21063 / JCM 11548 / VA1) OX=410359 GN=Pcal_1453 PE=4 SV=1
18	TRUE	A3MV10|A3MV10_PYRCJ	296.7029	22.59	22.59	11		11	24	Oxidation (M)	60111.594	Thermosome subunit OS=Pyrobaculum calidifontis (strain DSM 21063 / JCM 11548 / VA1) OX=410359 GN=Pcal_1052 PE=3 SV=1
26	TRUE	A3MX21|A3MX21_PYRCJ	294.77383	21.12	21.12	10		10	32	Oxidation (M)	60244.81	Thermosome subunit OS=Pyrobaculum calidifontis (strain DSM 21063 / JCM 11548 / VA1) OX=410359 GN=Pcal_1771 PE=3 SV=1
40	TRUE	#CONTAM#gi|40354192|ref|NP_000412.2|	294.6943	20.03	20.03	9		6	16	Carbamidomethylation	58827.04	keratin 10; cytokeratin 10 [Homo sapiens]
34	TRUE	A3MWZ8|RL24_PYRCJ	294.34494	42.97	42.97	9		9	45	Oxidation (M)	14555.221	Large ribosomal subunit protein uL24 OS=Pyrobaculum calidifontis (strain DSM 21063 / JCM 11548 / VA1) OX=410359 GN=rpl24 PE=3 SV=1
29	TRUE	A3MWB0|A3MWB0_PYRCJ	293.65088	10.02	10.02	10		10	17	Carbamidomethylation; Oxidation (M)	116912.81	Molybdopterin oxidoreductase OS=Pyrobaculum calidifontis (strain DSM 21063 / JCM 11548 / VA1) OX=410359 GN=Pcal_1508 PE=3 SV=1
22	TRUE	A3MXM1|A3MXM1_PYRCJ	291.4002	53.45	53.45	9		9	38	Carbamidomethylation; Oxidation (M)	6700.04	LIM zinc-binding domain-containing protein OS=Pyrobaculum calidifontis (strain DSM 21063 / JCM 11548 / VA1) OX=410359 GN=Pcal_1973 PE=4 SV=1
35	TRUE	A3MXP8|A3MXP8_PYRCJ	291.17993	38.76	38.76	9		9	28	Oxidation (M)	20116.807	Large ribosomal subunit protein uL5 OS=Pyrobaculum calidifontis (strain DSM 21063 / JCM 11548 / VA1) OX=410359 GN=rpl5 PE=3 SV=1
42	TRUE	A3MWU1|A3MWU1_PYRCJ	290.72607	31.95	31.95	8		8	15		27309.068	Uncharacterized protein OS=Pyrobaculum calidifontis (strain DSM 21063 / JCM 11548 / VA1) OX=410359 GN=Pcal_1691 PE=4 SV=1
45	TRUE	A3MX75|RL31_PYRCJ	286.8368	49.45	49.45	8		8	60		10643.573	Large ribosomal subunit protein eL31 OS=Pyrobaculum calidifontis (strain DSM 21063 / JCM 11548 / VA1) OX=410359 GN=rpl31e PE=3 SV=1
43	TRUE	A3MTM7|A3MTM7_PYRCJ	286.37665	39.67	39.67	8		8	17		20927.469	DJ-1/PfpI domain-containing protein OS=Pyrobaculum calidifontis (strain DSM 21063 / JCM 11548 / VA1) OX=410359 GN=Pcal_0567 PE=4 SV=1
39	TRUE	A3MUV1|A3MUV1_PYRCJ	278.55612	67.47	67.47	8		8	38	Carbamidomethylation; Oxidation (M)	9646.363	Large ribosomal subunit protein eL42 OS=Pyrobaculum calidifontis (strain DSM 21063 / JCM 11548 / VA1) OX=410359 GN=rpl44e PE=3 SV=1
59	TRUE	A3MW98|A3MW98_PYRCJ	271.92636	26.89	26.89	6		6	12	Carbamidomethylation	29110.643	4Fe-4S ferredoxin, iron-sulfur binding domain protein OS=Pyrobaculum calidifontis (strain DSM 21063 / JCM 11548 / VA1) OX=410359 GN=Pcal_1496 PE=4 SV=1
50	TRUE	A3MV49|A3MV49_PYRCJ	268.36252	50	50	7		7	14	Carbamidomethylation	11546.789	SSU ribosomal protein S26E OS=Pyrobaculum calidifontis (strain DSM 21063 / JCM 11548 / VA1) OX=410359 GN=Pcal_1091 PE=4 SV=1
52	TRUE	#CONTAM#gi|5031841|ref|NP_005546.1|	267.88287	11.35	11.35	7		4	9		59998.875	keratin 6B; keratin, epidermal, type II, K6B; keratin, type II cytoskeletal 6B; cytokeratin 6B [Homo sapiens]
44	TRUE	A3MWX9|RL21_PYRCJ	263.81876	46.46	46.46	6		6	49	Oxidation (M)	11294.232	Large ribosomal subunit protein eL21 OS=Pyrobaculum calidifontis (strain DSM 21063 / JCM 11548 / VA1) OX=410359 GN=rpl21e PE=3 SV=1
53	TRUE	A3MWA1|A3MWA1_PYRCJ	260.98862	36.9	36.9	7		7	13	Carbamidomethylation; Oxidation (M)	20605.045	4Fe-4S ferredoxin, iron-sulfur binding domain protein OS=Pyrobaculum calidifontis (strain DSM 21063 / JCM 11548 / VA1) OX=410359 GN=Pcal_1499 PE=4 SV=1
52	FALSE	#CONTAM#gi|17505189|ref|NP_490596.1|	258.75076	8.69	8.69	6		3	8		60200.145	keratin 6C; keratin, epidermal type II, K6C; cytokeratin 6C; type II keratin isoform K6c [Homo sapiens]
52	FALSE	#CONTAM#gi|5031839|ref|NP_005545.1|	258.75076	8.69	8.69	6		3	8		60044.945	keratin 6A; keratin, epidermal type II, K6A; cytokeratin 6A; 56 cytoskeletal type II keratin [Homo sapiens]
37	TRUE	#CONTAM#gi|4557703|ref|NP_000414.1|	257.16037	12.71	12.71	10		6	13		65865.32	keratin 2a [Homo sapiens]
54	TRUE	#CONTAM#gi|15431310|ref|NP_000517.2|	254.91013	15.89	15.89	6		3	10	Oxidation (M)	51621.504	keratin 14; cytokeratin 14 [Homo sapiens]
47	TRUE	A3MSE8|A3MSE8_PYRCJ	252.61804	18.18	18.18	8		7	15		52402.645	FAD dependent oxidoreductase OS=Pyrobaculum calidifontis (strain DSM 21063 / JCM 11548 / VA1) OX=410359 GN=Pcal_0127 PE=4 SV=1
56	TRUE	A3MXY3|A3MXY3_PYRCJ	252.40051	39.81	39.81	6		6	25	Carbamidomethylation; Oxidation (M)	11931.031	Zinc finger, C2H2-type domain protein OS=Pyrobaculum calidifontis (strain DSM 21063 / JCM 11548 / VA1) OX=410359 GN=Pcal_2085 PE=4 SV=1
41	TRUE	A3MWR6|A3MWR6_PYRCJ	252.2958	23.28	23.28	6		6	27	Oxidation (M)	22574.615	50S ribosomal protein L15e OS=Pyrobaculum calidifontis (strain DSM 21063 / JCM 11548 / VA1) OX=410359 GN=Pcal_1666 PE=3 SV=1
57	TRUE	A3MV68|RL34_PYRCJ	251.49355	33.33	33.33	5		5	84	Carbamidomethylation; Oxidation (M)	9350.048	Large ribosomal subunit protein eL34 OS=Pyrobaculum calidifontis (strain DSM 21063 / JCM 11548 / VA1) OX=410359 GN=rpl34e PE=3 SV=1
52	FALSE	#CONTAM#gi|4557890|ref|NP_000415.1|	250.5542	8.81	8.81	6		3	8		62461.477	keratin 5; Keratin-5; 58 kda cytokeratin; keratin, type II cytoskeletal 5; cytokeratin 5 [Homo sapiens]
64	TRUE	A3MW49|A3MW49_PYRCJ	249.26707	12.08	12.08	5		5	12	Carbamidomethylation	45748.25	Dissimilatory sulfite reductase alpha subunit OS=Pyrobaculum calidifontis (strain DSM 21063 / JCM 11548 / VA1) OX=410359 GN=Pcal_1446 PE=4 SV=1
48	TRUE	A3MS41|RL2_PYRCJ	249.16068	22.95	22.95	7		7	104		26193.252	Large ribosomal subunit protein uL2 OS=Pyrobaculum calidifontis (strain DSM 21063 / JCM 11548 / VA1) OX=410359 GN=rpl2 PE=3 SV=1
46	TRUE	A3MX99|RL40_PYRCJ	248.84946	64.15	64.15	8		8	32	Carbamidomethylation	6339.579	Large ribosomal subunit protein eL40 OS=Pyrobaculum calidifontis (strain DSM 21063 / JCM 11548 / VA1) OX=410359 GN=rpl40e PE=3 SV=1
55	TRUE	A3MTN7|A3MTN7_PYRCJ	247.25331	17.19	17.19	6		6	13	Carbamidomethylation	32373.986	NMD3 OS=Pyrobaculum calidifontis (strain DSM 21063 / JCM 11548 / VA1) OX=410359 GN=Pcal_0577 PE=4 SV=1
49	TRUE	A3MXZ2|RL30E_PYRCJ	245.51628	63.37	63.37	6		6	13	Oxidation (M)	10871.856	Large ribosomal subunit protein eL30 OS=Pyrobaculum calidifontis (strain DSM 21063 / JCM 11548 / VA1) OX=410359 GN=rpl30e PE=3 SV=1
51	TRUE	A3MX83|RL1_PYRCJ	243.00838	32.88	32.88	7		7	11	Oxidation (M)	25074.805	Large ribosomal subunit protein uL1 OS=Pyrobaculum calidifontis (strain DSM 21063 / JCM 11548 / VA1) OX=410359 GN=rpl1 PE=3 SV=1
62	TRUE	A3MXZ6|A3MXZ6_PYRCJ	241.26091	40.16	40.16	5		5	16		13201.696	Large ribosomal subunit protein eL18 OS=Pyrobaculum calidifontis (strain DSM 21063 / JCM 11548 / VA1) OX=410359 GN=rpl18e PE=3 SV=1
68	TRUE	A3MW97|A3MW97_PYRCJ	239.36278	32.99	32.99	5		5	9	Carbamidomethylation	21325.553	4Fe-4S ferredoxin, iron-sulfur binding domain protein OS=Pyrobaculum calidifontis (strain DSM 21063 / JCM 11548 / VA1) OX=410359 GN=Pcal_1495 PE=4 SV=1
52	FALSE	#CONTAM#gi|27465517|ref|NP_775109.1|	234.72842	9.57	9.57	5		2	6		60223.18	keratin 6 isoform K6e [Homo sapiens]
58	TRUE	A3MV64|A3MV64_PYRCJ	233.01254	11.3	11.3	5		5	15	Oxidation (M)	46816.934	rRNA biogenesis protein Nop56/Nop58 OS=Pyrobaculum calidifontis (strain DSM 21063 / JCM 11548 / VA1) OX=410359 GN=Pcal_1106 PE=3 SV=1
67	TRUE	A3MT63|A3MT63_PYRCJ	228.41829	28.36	28.36	5		5	7	Carbamidomethylation	29880.42	4Fe-4S ferredoxin, iron-sulfur binding domain protein OS=Pyrobaculum calidifontis (strain DSM 21063 / JCM 11548 / VA1) OX=410359 GN=Pcal_0395 PE=4 SV=1
76	TRUE	#CONTAM#gi|24430192|ref|NP_005548.2|	227.60022	8.88	8.88	4		1	9		51267.816	keratin 16; keratin, type I cytoskeletal 16; cytokeratin 16 [Homo sapiens]
20	FALSE	A3MTA2|A3MTA2_PYRCJ	224.76842	50.77	50.77	4		4	26	Oxidation (M)	6885.8584	Uncharacterized protein OS=Pyrobaculum calidifontis (strain DSM 21063 / JCM 11548 / VA1) OX=410359 GN=Pcal_0436 PE=4 SV=1
66	TRUE	A3MX58|A3MX58_PYRCJ	223.53175	6.56	6.56	5		5	8	Oxidation (M)	72024.73	Putative signal-transduction protein with CBS domains OS=Pyrobaculum calidifontis (strain DSM 21063 / JCM 11548 / VA1) OX=410359 GN=Pcal_1808 PE=4 SV=1
65	TRUE	A3MY38|A3MY38_PYRCJ	213.66008	48.08	48.08	4		4	23	Carbamidomethylation; Oxidation (M)	6156.181	Large ribosomal subunit protein eL37 OS=Pyrobaculum calidifontis (strain DSM 21063 / JCM 11548 / VA1) OX=410359 GN=rpl37e PE=3 SV=1
61	TRUE	A3MVL1|A3MVL1_PYRCJ	213.44092	15.88	15.88	4		4	9	Oxidation (M)	39378.41	Linocin_M18 bacteriocin protein OS=Pyrobaculum calidifontis (strain DSM 21063 / JCM 11548 / VA1) OX=410359 GN=Pcal_1254 PE=4 SV=1
69	TRUE	A3MSX4|A3MSX4_PYRCJ	212.7114	19.53	19.53	4		4	10		14820.318	Small ribosomal subunit protein eS24 OS=Pyrobaculum calidifontis (strain DSM 21063 / JCM 11548 / VA1) OX=410359 GN=rps24e PE=3 SV=1
71	TRUE	A3MTS6|A3MTS6_PYRCJ	211.11676	12	12	4		4	7		50891.832	DNA helicase OS=Pyrobaculum calidifontis (strain DSM 21063 / JCM 11548 / VA1) OX=410359 GN=Pcal_0616 PE=3 SV=1
72	TRUE	A3MS35|A3MS35_PYRCJ	207.2261	13.02	13.02	4		4	4	Carbamidomethylation	36112.234	DNA primase large subunit PriL OS=Pyrobaculum calidifontis (strain DSM 21063 / JCM 11548 / VA1) OX=410359 GN=Pcal_0012 PE=4 SV=1
75	TRUE	#CONTAM#gi|32567786|ref|NP_787028.1|	205.47705	6.17	6.17	4		1	5		57835.598	keratin 6L [Homo sapiens]
60	TRUE	A3MUE9|A3MUE9_PYRCJ	203.80748	20.06	20.06	5		5	7	Oxidation (M)	34379.94	Aldo/keto reductase OS=Pyrobaculum calidifontis (strain DSM 21063 / JCM 11548 / VA1) OX=410359 GN=Pcal_0840 PE=4 SV=1
63	TRUE	A3MSX5|RS27A_PYRCJ	203.32169	35.38	35.38	3		3	17	Carbamidomethylation; Oxidation (M)	7573.985	Small ribosomal subunit protein eS31 OS=Pyrobaculum calidifontis (strain DSM 21063 / JCM 11548 / VA1) OX=410359 GN=rps27ae PE=3 SV=1
77	TRUE	A3MS76|RL14E_PYRCJ	203.08841	30.1	30.1	4		4	19		11448.51	Large ribosomal subunit protein eL14 OS=Pyrobaculum calidifontis (strain DSM 21063 / JCM 11548 / VA1) OX=410359 GN=rpl14e PE=3 SV=1
86	TRUE	A3MSJ7|A3MSJ7_PYRCJ	193.87561	31.48	31.48	3		3	10	Carbamidomethylation	6414.726	Small ribosomal subunit protein uS14 OS=Pyrobaculum calidifontis (strain DSM 21063 / JCM 11548 / VA1) OX=410359 GN=rps14 PE=3 SV=1
89	TRUE	A3MXY6|VATE_PYRCJ	192.5758	12.63	12.63	3		3	8		21749.104	V-type ATP synthase subunit E OS=Pyrobaculum calidifontis (strain DSM 21063 / JCM 11548 / VA1) OX=410359 GN=atpE PE=3 SV=1
73	TRUE	A3MTA9|RL7A_PYRCJ	192.32135	28.86	28.86	4		4	11	Carbamidomethylation	15990.72	Large ribosomal subunit protein eL8 OS=Pyrobaculum calidifontis (strain DSM 21063 / JCM 11548 / VA1) OX=410359 GN=rpl7ae PE=3 SV=1
90	TRUE	A3MW55|A3MW55_PYRCJ	189.64908	23.24	23.24	3		3	4	Oxidation (M)	15378.277	DUF1641 domain-containing protein OS=Pyrobaculum calidifontis (strain DSM 21063 / JCM 11548 / VA1) OX=410359 GN=Pcal_1452 PE=4 SV=1
83	TRUE	A3MY11|A3MY11_PYRCJ	188.54643	72.31	72.31	3		3	11	Carbamidomethylation	6947.1035	Small zinc finger protein HVO-2753-like zinc-binding pocket domain-containing protein OS=Pyrobaculum calidifontis (strain DSM 21063 / JCM 11548 / VA1) OX=410359 GN=Pcal_2113 PE=4 SV=1
81	TRUE	A3MVF0|HTPX_PYRCJ	182.35997	11.63	11.63	3		3	5		37128.938	Protease HtpX homolog OS=Pyrobaculum calidifontis (strain DSM 21063 / JCM 11548 / VA1) OX=410359 GN=htpX PE=3 SV=1
74	TRUE	A3MUK1|A3MUK1_PYRCJ	179.09578	12.5	12.5	4		4	7		38010.09	tyrosine--tRNA ligase OS=Pyrobaculum calidifontis (strain DSM 21063 / JCM 11548 / VA1) OX=410359 GN=Pcal_0892 PE=3 SV=1
87	TRUE	#CONTAM#gi|4758618|ref|NP_004684.1|	175.99933	5.26	5.26	3		1	3		59504.285	cytokeratin type II [Homo sapiens]
70	TRUE	A3MUZ3|A3MUZ3_PYRCJ	170.18063	59.52	59.52	3		3	6	Oxidation (M)	4915.605	Uncharacterized protein OS=Pyrobaculum calidifontis (strain DSM 21063 / JCM 11548 / VA1) OX=410359 GN=Pcal_1035 PE=4 SV=1
79	TRUE	A3MSJ3|RL18_PYRCJ	168.60799	11.71	11.71	3		3	4		23374.21	Large ribosomal subunit protein uL18 OS=Pyrobaculum calidifontis (strain DSM 21063 / JCM 11548 / VA1) OX=410359 GN=rpl18 PE=3 SV=1
98	TRUE	A3MX76|A3MX76_PYRCJ	167.2413	11.76	11.76	2		2	4		23335.055	Translation initiation factor 6 OS=Pyrobaculum calidifontis (strain DSM 21063 / JCM 11548 / VA1) OX=410359 GN=eif6 PE=3 SV=1
105	TRUE	A3MUV2|RS27_PYRCJ	163.79997	22.39	22.39	2		2	4	Carbamidomethylation	7434.8574	Small ribosomal subunit protein eS27 OS=Pyrobaculum calidifontis (strain DSM 21063 / JCM 11548 / VA1) OX=410359 GN=rps27e PE=3 SV=1
103	TRUE	A3MWI6|A3MWI6_PYRCJ	162.22151	25.93	25.93	2		2	2		9290.063	Large ribosomal subunit protein uL23 OS=Pyrobaculum calidifontis (strain DSM 21063 / JCM 11548 / VA1) OX=410359 GN=rpl23 PE=3 SV=1
99	TRUE	A3MU88|RS5_PYRCJ	161.92181	11.88	11.88	2		2	6		22123.717	Small ribosomal subunit protein uS5 OS=Pyrobaculum calidifontis (strain DSM 21063 / JCM 11548 / VA1) OX=410359 GN=rps5 PE=3 SV=1
54	FALSE	#CONTAM#gi|24234699|ref|NP_002267.2|	161.6411	4.75	4.75	2		1	5	Oxidation (M)	44105.992	keratin 19; keratin, type I cytoskeletal 19; keratin, type I, 40-kd; cytokeratin 19; 40-kDa keratin intermediate filament precursor gene [Homo sapiens]
106	TRUE	A3MUT0|RS13_PYRCJ	160.44493	6.54	6.54	2		2	8		16726.564	Small ribosomal subunit protein uS13 OS=Pyrobaculum calidifontis (strain DSM 21063 / JCM 11548 / VA1) OX=410359 GN=rps13 PE=3 SV=1
84	TRUE	A3MUK3|A3MUK3_PYRCJ	158.44708	9.87	9.87	3		3	3	Carbamidomethylation; Oxidation (M)	33931.1	2-oxoacid oxidoreductase (ferredoxin) OS=Pyrobaculum calidifontis (strain DSM 21063 / JCM 11548 / VA1) OX=410359 GN=Pcal_0894 PE=4 SV=1
95	TRUE	A3MSN3|EF2_PYRCJ	154.12836	4.19	4.19	2		2	2		83092.5	Elongation factor 2 OS=Pyrobaculum calidifontis (strain DSM 21063 / JCM 11548 / VA1) OX=410359 GN=fusA PE=3 SV=1
82	TRUE	A3MW48|A3MW48_PYRCJ	149.21895	5.19	5.19	3		3	3		42218.19	Dissimilatory sulfite reductase beta subunit OS=Pyrobaculum calidifontis (strain DSM 21063 / JCM 11548 / VA1) OX=410359 GN=Pcal_1445 PE=3 SV=1
96	TRUE	A3MUU4|RL39_PYRCJ	145.79361	35.29	35.29	2		2	5		6012.228	Large ribosomal subunit protein eL39 OS=Pyrobaculum calidifontis (strain DSM 21063 / JCM 11548 / VA1) OX=410359 GN=rpl39e PE=3 SV=1
102	TRUE	A3MWN1|A3MWN1_PYRCJ	145.68846	20.31	20.31	2		2	7		14447.538	Heat shock protein Hsp20 OS=Pyrobaculum calidifontis (strain DSM 21063 / JCM 11548 / VA1) OX=410359 GN=Pcal_1631 PE=3 SV=1
91	TRUE	A3MTT6|RS19_PYRCJ	142.50565	11.39	11.39	2		2	5		18147.479	Small ribosomal subunit protein uS19 OS=Pyrobaculum calidifontis (strain DSM 21063 / JCM 11548 / VA1) OX=410359 GN=rps19 PE=3 SV=1
85	TRUE	A3MX82|A3MX82_PYRCJ	140.1296	18.07	18.07	3		3	5	Carbamidomethylation	18383.375	Large ribosomal subunit protein uL11 OS=Pyrobaculum calidifontis (strain DSM 21063 / JCM 11548 / VA1) OX=410359 GN=rpl11 PE=3 SV=1
107	TRUE	A3MW92|A3MW92_PYRCJ	133.2572	5.97	5.97	2		2	8		40721.516	Cytochrome c family protein OS=Pyrobaculum calidifontis (strain DSM 21063 / JCM 11548 / VA1) OX=410359 GN=Pcal_1490 PE=1 SV=1
101	TRUE	A3MUH2|A3MUH2_PYRCJ	124.70555	8.56	8.56	2		2	2		36915.203	Arsenite efflux ATP-binding protein ArsA OS=Pyrobaculum calidifontis (strain DSM 21063 / JCM 11548 / VA1) OX=410359 GN=Pcal_0863 PE=3 SV=1
108	TRUE	A3MTP4|A3MTP4_PYRCJ	118.835205	5.74	5.74	2		2	2		37158.336	Transcription initiation factor IIB OS=Pyrobaculum calidifontis (strain DSM 21063 / JCM 11548 / VA1) OX=410359 GN=tfb PE=3 SV=1
92	TRUE	A3MU87|RL30_PYRCJ	113.587166	12.85	12.85	2		2	3	Carbamidomethylation	20258.785	Large ribosomal subunit protein uL30 OS=Pyrobaculum calidifontis (strain DSM 21063 / JCM 11548 / VA1) OX=410359 GN=rpl30 PE=3 SV=1
80	TRUE	A3MVJ8|A3MVJ8_PYRCJ	112.07553	4.08	4.08	2		1	7	Oxidation (M)	47613.97	AAA domain-containing protein OS=Pyrobaculum calidifontis (strain DSM 21063 / JCM 11548 / VA1) OX=410359 GN=Pcal_1240 PE=4 SV=1
130	TRUE	A3MTP9|A3MTP9_PYRCJ	111.482574	5.86	5.86	1		1	2		26888.324	Helix-turn-helix domain protein OS=Pyrobaculum calidifontis (strain DSM 21063 / JCM 11548 / VA1) OX=410359 GN=Pcal_0589 PE=4 SV=1
64	FALSE	A3MW60|A3MW60_PYRCJ	111.45723	2.67	2.67	1		1	2	Carbamidomethylation	46450.992	Dissimilatory sulfite reductase alpha subunit OS=Pyrobaculum calidifontis (strain DSM 21063 / JCM 11548 / VA1) OX=410359 GN=Pcal_1457 PE=4 SV=1
124	TRUE	A3MS65|A3MS65_PYRCJ	111.42433	10.91	10.91	1		1	1	Carbamidomethylation	12510.624	Uncharacterized protein OS=Pyrobaculum calidifontis (strain DSM 21063 / JCM 11548 / VA1) OX=410359 GN=Pcal_0042 PE=4 SV=1
113	TRUE	A3MTX7|A3MTX7_PYRCJ	111.295876	3.82	3.82	1		1	2	Carbamidomethylation; Oxidation (M)	34904.17	2-oxoacid oxidoreductase (ferredoxin) OS=Pyrobaculum calidifontis (strain DSM 21063 / JCM 11548 / VA1) OX=410359 GN=Pcal_0668 PE=4 SV=1
120	TRUE	A3MUQ5|ALBA_PYRCJ	111.23325	9.78	9.78	1		1	5	Oxidation (M)	9882.756	DNA/RNA-binding protein Alba OS=Pyrobaculum calidifontis (strain DSM 21063 / JCM 11548 / VA1) OX=410359 GN=albA PE=3 SV=1
115	TRUE	A3MS63|A3MS63_PYRCJ	111.120476	5.52	5.52	1		1	2		21455.547	Uncharacterized protein OS=Pyrobaculum calidifontis (strain DSM 21063 / JCM 11548 / VA1) OX=410359 GN=Pcal_0040 PE=4 SV=1
15	FALSE	A3MVB4|A3MVB4_PYRCJ	111.0591	5.31	5.31	1		1	13		12482.637	Methionyl-tRNA synthetase, beta subunit OS=Pyrobaculum calidifontis (strain DSM 21063 / JCM 11548 / VA1) OX=410359 GN=Pcal_1156 PE=4 SV=1
97	TRUE	A3MS68|A3MS68_PYRCJ	109.71378	8.99	8.99	2		2	4	Oxidation (M)	20630.842	Uncharacterized protein OS=Pyrobaculum calidifontis (strain DSM 21063 / JCM 11548 / VA1) OX=410359 GN=Pcal_0045 PE=4 SV=1
104	TRUE	A3MWN4|RKD1_PYRCJ	107.737816	9.73	9.73	1		1	6	Oxidation (M)	12381.382	Arcadin-1 OS=Pyrobaculum calidifontis (strain DSM 21063 / JCM 11548 / VA1) OX=410359 GN=rkd-1 PE=1 SV=1
155	TRUE	A3MWZ5|A3MWZ5_PYRCJ	107.42425	4.94	4.94	1		1	1		36608.023	Oligopeptide/dipeptide ABC transporter, ATPase subunit OS=Pyrobaculum calidifontis (strain DSM 21063 / JCM 11548 / VA1) OX=410359 GN=Pcal_1745 PE=4 SV=1
131	TRUE	A3MUP4|A3MUP4_PYRCJ	107.39265	4.13	4.13	1		1	2		26404.398	Proteasome subunit alpha OS=Pyrobaculum calidifontis (strain DSM 21063 / JCM 11548 / VA1) OX=410359 GN=psmA PE=3 SV=1
157	TRUE	A3MY29|A3MY29_PYRCJ	107.07043	6.61	6.61	1		1	1		28544.67	DNA polymerase sliding clamp OS=Pyrobaculum calidifontis (strain DSM 21063 / JCM 11548 / VA1) OX=410359 GN=pcn PE=3 SV=1
118	TRUE	A3MUP8|A3MUP8_PYRCJ	106.818924	4.92	4.92	1		1	1		33444.15	Uncharacterized protein OS=Pyrobaculum calidifontis (strain DSM 21063 / JCM 11548 / VA1) OX=410359 GN=Pcal_0940 PE=4 SV=1
119	TRUE	A3MXJ8|A3MXJ8_PYRCJ	104.55898	3.39	3.39	1		1	1		61439.92	Cytochrome-c oxidase OS=Pyrobaculum calidifontis (strain DSM 21063 / JCM 11548 / VA1) OX=410359 GN=Pcal_1949 PE=3 SV=1
152	TRUE	A3MSW3|A3MSW3_PYRCJ	104.49525	25.93	25.93	1		1	5		6098.0933	SSU ribosomal protein S30E OS=Pyrobaculum calidifontis (strain DSM 21063 / JCM 11548 / VA1) OX=410359 GN=Pcal_0294 PE=4 SV=1
116	TRUE	A3MXL4|A3MXL4_PYRCJ	102.75676	5.56	5.56	1		1	1		20642.348	Uncharacterized protein OS=Pyrobaculum calidifontis (strain DSM 21063 / JCM 11548 / VA1) OX=410359 GN=Pcal_1966 PE=4 SV=1
139	TRUE	A3MUD0|RS6E_PYRCJ	102.57923	6.62	6.62	1		1	1		16221.998	Small ribosomal subunit protein eS6 OS=Pyrobaculum calidifontis (strain DSM 21063 / JCM 11548 / VA1) OX=410359 GN=rps6e PE=3 SV=1
20	FALSE	A3MVQ0|A3MVQ0_PYRCJ	101.93422	0.63	0.63	1		1	4		107881.89	Uncharacterized protein OS=Pyrobaculum calidifontis (strain DSM 21063 / JCM 11548 / VA1) OX=410359 GN=Pcal_1293 PE=4 SV=1
88	TRUE	A3MV08|DNAG_PYRCJ	100.99959	3.93	3.93	2		2	6	Oxidation (M)	44997.41	DNA primase DnaG OS=Pyrobaculum calidifontis (strain DSM 21063 / JCM 11548 / VA1) OX=410359 GN=dnaG PE=3 SV=1
117	TRUE	A3MXC7|A3MXC7_PYRCJ	100.412254	6.86	6.86	1		1	1		22921.441	Phosphate uptake regulator, PhoU OS=Pyrobaculum calidifontis (strain DSM 21063 / JCM 11548 / VA1) OX=410359 GN=Pcal_1878 PE=4 SV=1
136	TRUE	A3MX72|SYW_PYRCJ	99.95233	4.55	4.55	1		1	1		42675.05	Tryptophan--tRNA ligase OS=Pyrobaculum calidifontis (strain DSM 21063 / JCM 11548 / VA1) OX=410359 GN=trpS PE=3 SV=1
137	TRUE	A3MVH9|A3MVH9_PYRCJ	97.46348	4.68	4.68	1		1	1	Carbamidomethylation	42788.086	4Fe-4S ferredoxin-type domain-containing protein OS=Pyrobaculum calidifontis (strain DSM 21063 / JCM 11548 / VA1) OX=410359 GN=Pcal_1221 PE=4 SV=1
147	TRUE	A3MSA7|A3MSA7_PYRCJ	94.769	1.47	1.47	1		1	1		76145.37	DNA helicase OS=Pyrobaculum calidifontis (strain DSM 21063 / JCM 11548 / VA1) OX=410359 GN=Pcal_0084 PE=3 SV=1
112	TRUE	A3MUT6|A3MUT6_PYRCJ	92.67558	4.76	4.76	1		1	2		40046.562	Putative ATP binding protein OS=Pyrobaculum calidifontis (strain DSM 21063 / JCM 11548 / VA1) OX=410359 GN=Pcal_0978 PE=4 SV=1
142	TRUE	A3MS43|A3MS43_PYRCJ	91.63635	3.93	3.93	1		1	4		25791.754	peptidylprolyl isomerase OS=Pyrobaculum calidifontis (strain DSM 21063 / JCM 11548 / VA1) OX=410359 GN=Pcal_0020 PE=3 SV=1
134	TRUE	A3MVD6|A3MVD6_PYRCJ	90.678566	3.04	3.04	1		1	1		63572.715	Indolepyruvate oxidoreductase subunit IorA OS=Pyrobaculum calidifontis (strain DSM 21063 / JCM 11548 / VA1) OX=410359 GN=Pcal_1178 PE=4 SV=1
125	TRUE	A3MY26|A3MY26_PYRCJ	90.58843	3.81	3.81	1		1	2		26872.232	Fumarate reductase iron-sulfur subunit OS=Pyrobaculum calidifontis (strain DSM 21063 / JCM 11548 / VA1) OX=410359 GN=Pcal_2128 PE=4 SV=1
154	TRUE	A3MY48|A3MY48_PYRCJ	88.73683	8.28	8.28	1		1	1		18372.893	Uncharacterized protein OS=Pyrobaculum calidifontis (strain DSM 21063 / JCM 11548 / VA1) OX=410359 GN=Pcal_2150 PE=4 SV=1
149	TRUE	A3MU65|A3MU65_PYRCJ	86.77	1.4	1.4	1		1	2		73130.17	Helicase HerA central domain-containing protein OS=Pyrobaculum calidifontis (strain DSM 21063 / JCM 11548 / VA1) OX=410359 GN=Pcal_0756 PE=4 SV=1
127	TRUE	A3MY59|A3MY59_PYRCJ	82.34249	4.85	4.85	1		1	1		29994.635	GTP-binding protein, HSR1-related protein OS=Pyrobaculum calidifontis (strain DSM 21063 / JCM 11548 / VA1) OX=410359 GN=Pcal_2161 PE=3 SV=1
156	TRUE	A3MS50|RS2_PYRCJ	82.01605	4.33	4.33	1		1	2		23798.812	Small ribosomal subunit protein uS2 OS=Pyrobaculum calidifontis (strain DSM 21063 / JCM 11548 / VA1) OX=410359 GN=rps2 PE=3 SV=1
135	TRUE	A3MUB1|A3MUB1_PYRCJ	81.36723	9.26	9.26	1		1	2		12294.196	PaREP15, coiled-coil protein OS=Pyrobaculum calidifontis (strain DSM 21063 / JCM 11548 / VA1) OX=410359 GN=Pcal_0802 PE=4 SV=1
126	TRUE	A3MVE0|RS3A_PYRCJ	79.99774	6.31	6.31	1		1	2		24696.094	Small ribosomal subunit protein eS1 OS=Pyrobaculum calidifontis (strain DSM 21063 / JCM 11548 / VA1) OX=410359 GN=rps3ae PE=3 SV=1
78	TRUE	A3MWJ7|A3MWJ7_PYRCJ	77.57133	7.07	7.07	3		3	4		67222.27	Phosphoadenosine phosphosulfate reductase OS=Pyrobaculum calidifontis (strain DSM 21063 / JCM 11548 / VA1) OX=410359 GN=Pcal_1596 PE=4 SV=1
150	TRUE	A3MTA5|A3MTA5_PYRCJ	76.8009	14.29	14.29	1		1	2		9340.83	PaREP1 domain containing protein OS=Pyrobaculum calidifontis (strain DSM 21063 / JCM 11548 / VA1) OX=410359 GN=Pcal_0439 PE=4 SV=1
93	TRUE	A3MUT3|A3MUT3_PYRCJ	75.369705	3.23	3.23	2		2	2		95637.3	Oligopeptide binding protein, putative OS=Pyrobaculum calidifontis (strain DSM 21063 / JCM 11548 / VA1) OX=410359 GN=Pcal_0975 PE=4 SV=1
129	TRUE	A3MXC6|A3MXC6_PYRCJ	74.5537	3.25	3.25	1		1	1		46040.977	ATPase, AAA superfamily OS=Pyrobaculum calidifontis (strain DSM 21063 / JCM 11548 / VA1) OX=410359 GN=Pcal_1877 PE=4 SV=1
140	TRUE	A3MTT7|A3MTT7_PYRCJ	72.49065	7.48	7.48	1		1	1		16951.176	Small ribosomal subunit protein uS17 OS=Pyrobaculum calidifontis (strain DSM 21063 / JCM 11548 / VA1) OX=410359 GN=rps17 PE=3 SV=1
143	TRUE	A3MXT3|A3MXT3_PYRCJ	64.729324	4.61	4.61	1		1	1		35727.98	Glycosyl transferase, family 2 OS=Pyrobaculum calidifontis (strain DSM 21063 / JCM 11548 / VA1) OX=410359 GN=Pcal_2035 PE=4 SV=1
114	TRUE	A3MTX4|A3MTX4_PYRCJ	61.240387	12.07	12.07	1		1	1	Oxidation (M)	18750	pyruvate synthase OS=Pyrobaculum calidifontis (strain DSM 21063 / JCM 11548 / VA1) OX=410359 GN=Pcal_0665 PE=4 SV=1
132	TRUE	A3MSK2|A3MSK2_PYRCJ	60.609787	2.47	2.47	1		1	1		40190.234	D-proline dehydrogenase OS=Pyrobaculum calidifontis (strain DSM 21063 / JCM 11548 / VA1) OX=410359 GN=Pcal_0182 PE=4 SV=1
153	TRUE	A3MTH7|A3MTH7_PYRCJ	60.283375	4.52	4.52	1		1	2		17984.195	4Fe-4S ferredoxin, iron-sulfur binding domain protein OS=Pyrobaculum calidifontis (strain DSM 21063 / JCM 11548 / VA1) OX=410359 GN=Pcal_0516 PE=4 SV=1
109	TRUE	A3MTU9|A3MTU9_PYRCJ	59.874302	2.17	2.17	1		1	1		51010.348	ATPase AAA-type core domain-containing protein OS=Pyrobaculum calidifontis (strain DSM 21063 / JCM 11548 / VA1) OX=410359 GN=Pcal_0640 PE=4 SV=1
121	TRUE	A3MX38|A3MX38_PYRCJ	57.79654	3.86	3.86	1		1	1		31867.63	UPF0273 protein Pcal_1788 OS=Pyrobaculum calidifontis (strain DSM 21063 / JCM 11548 / VA1) OX=410359 GN=Pcal_1788 PE=3 SV=1
122	TRUE	A3MSI2|A3MSI2_PYRCJ	57.60251	1.1	1.1	1		1	1		102443.375	pyruvate, phosphate dikinase OS=Pyrobaculum calidifontis (strain DSM 21063 / JCM 11548 / VA1) OX=410359 GN=Pcal_0162 PE=3 SV=1
141	TRUE	A3MU64|A3MU64_PYRCJ	50.905746	6.77	6.77	1		1	1		15879.694	PaREP1 domain containing protein OS=Pyrobaculum calidifontis (strain DSM 21063 / JCM 11548 / VA1) OX=410359 GN=Pcal_0755 PE=4 SV=1
100	TRUE	A3MXF6|A3MXF6_PYRCJ	50.899006	1.1	1.1	2		2	2	Oxidation (M)	144100.4	nitrate reductase (quinone) OS=Pyrobaculum calidifontis (strain DSM 21063 / JCM 11548 / VA1) OX=410359 GN=Pcal_1907 PE=3 SV=1
145	TRUE	A3MXX5|A3MXX5_PYRCJ	48.521156	6.1	6.1	1		1	1		33498.54	Uncharacterized protein OS=Pyrobaculum calidifontis (strain DSM 21063 / JCM 11548 / VA1) OX=410359 GN=Pcal_2077 PE=4 SV=1
144	TRUE	A3MWX7|A3MWX7_PYRCJ	47.391304	8.7	8.7	1		1	2		32436.383	Putative circadian clock protein, KaiC OS=Pyrobaculum calidifontis (strain DSM 21063 / JCM 11548 / VA1) OX=410359 GN=Pcal_1727 PE=4 SV=1
128	TRUE	A3MW62|A3MW62_PYRCJ	39.04184	4.74	4.74	1		1	1		48669.984	Mercuric reductase OS=Pyrobaculum calidifontis (strain DSM 21063 / JCM 11548 / VA1) OX=410359 GN=Pcal_1459 PE=3 SV=1
108	FALSE	A3MXQ7|RTCA_PYRCJ	37.525894	1.73	1.73	1		1	1		36670.47	RNA 3'-terminal phosphate cyclase OS=Pyrobaculum calidifontis (strain DSM 21063 / JCM 11548 / VA1) OX=410359 GN=rtcA PE=3 SV=1
108	FALSE	A3MTD1|A3MTD1_PYRCJ	37.525894	5.08	5.08	1		1	1		13999.146	Uncharacterized protein OS=Pyrobaculum calidifontis (strain DSM 21063 / JCM 11548 / VA1) OX=410359 GN=Pcal_0467 PE=4 SV=1
146	TRUE	A3MUS0|A3MUS0_PYRCJ	36.247765	2.8	2.8	1		1	1		44357.906	Aminotransferase OS=Pyrobaculum calidifontis (strain DSM 21063 / JCM 11548 / VA1) OX=410359 GN=Pcal_0962 PE=3 SV=1
138	TRUE	A3MUJ6|A3MUJ6_PYRCJ	35.95919	1.93	1.93	1		1	1		78842.2	Xanthine dehydrogenase, molybdenum binding subunit apoprotein OS=Pyrobaculum calidifontis (strain DSM 21063 / JCM 11548 / VA1) OX=410359 GN=Pcal_0887 PE=4 SV=1
148	TRUE	A3MSL2|A3MSL2_PYRCJ	35.12095	0.7	0.7	1		1	1		126013.51	AAA ATPase OS=Pyrobaculum calidifontis (strain DSM 21063 / JCM 11548 / VA1) OX=410359 GN=Pcal_0192 PE=4 SV=1
151	TRUE	A3MTH5|A3MTH5_PYRCJ	35.084667	3.46	3.46	1		1	1		46008.99	NADH dehydrogenase subunit D OS=Pyrobaculum calidifontis (strain DSM 21063 / JCM 11548 / VA1) OX=410359 GN=Pcal_0514 PE=4 SV=1
123	TRUE	A3MST6|A3MST6_PYRCJ	33.96182	2.53	2.53	1		1	1		26596.008	CRISPR-associated HTH regulatory protein, Csa3 family OS=Pyrobaculum calidifontis (strain DSM 21063 / JCM 11548 / VA1) OX=410359 GN=Pcal_0266 PE=4 SV=1
111	TRUE	A3MTF7|A3MTF7_PYRCJ	32.391434	6.02	6.02	1		1	1		32952.312	Rubrerythrin diiron-binding domain-containing protein OS=Pyrobaculum calidifontis (strain DSM 21063 / JCM 11548 / VA1) OX=410359 GN=Pcal_0496 PE=4 SV=1
133	TRUE	A3MXZ1|A3MXZ1_PYRCJ	32.258316	3.4	3.4	1		1	1		42694.902	DNA-directed RNA polymerase subunit Rpo1C OS=Pyrobaculum calidifontis (strain DSM 21063 / JCM 11548 / VA1) OX=410359 GN=rpo1C PE=3 SV=1
110	TRUE	A3MVC3|A3MVC3_PYRCJ	32.022564	3.94	3.94	1		1	1		28115.586	Uncharacterized protein OS=Pyrobaculum calidifontis (strain DSM 21063 / JCM 11548 / VA1) OX=410359 GN=Pcal_1165 PE=4 SV=1
