## Supplementary material for "Structure of an Archaeal Ribosome with a Divergent Active Site": Supplemental_file_15(MS_Ma_70S_proteins).csv

Protein Group	Top	Accession	Gene	-10LgP	Coverage(%)	Coverage(%) MA_70S	#Peptides	Area MA_70S	#Unique	#Spec MA_70S	PTM	Average Mass	Description
1	TRUE	Q8TSG7|CSG_METAC	MA_0829	186.65225	34.87	34.87	48	3.82E3	45	543	Oxidation (M)	74393.79	Major S-layer protein OS=Methanosarcina acetivorans (strain ATCC 35395 / DSM 2834 / JCM 12185 / C2A) OX=188937 GN=MA_0829 PE=1 SV=1
2	TRUE	Q8TH87|DNAG_METAC	dnaG	172.25778	51.06	51.06	35		34	452	Carbamidomethylation; Oxidation (M)	56999.977	DNA primase DnaG OS=Methanosarcina acetivorans (strain ATCC 35395 / DSM 2834 / JCM 12185 / C2A) OX=188937 GN=dnaG PE=3 SV=1
3	TRUE	Q8TRU7|RL3_METAC	rpl3	154.14177	61.72	61.72	23		23	490	Oxidation (M)	36892.63	50S ribosomal protein L3 OS=Methanosarcina acetivorans (strain ATCC 35395 / DSM 2834 / JCM 12185 / C2A) OX=188937 GN=rpl3 PE=3 SV=1
4	TRUE	Q8TI80|RL10_METAC	rpl10	146.29837	53.03	53.03	20		20	191	Oxidation (M)	37167.355	50S ribosomal protein L10 OS=Methanosarcina acetivorans (strain ATCC 35395 / DSM 2834 / JCM 12185 / C2A) OX=188937 GN=rpl10 PE=3 SV=1
7	TRUE	Q8THV1|Q8THV1_METAC	MA_4410	141.31456	15.26	15.26	17		17	35	Oxidation (M)	113629.81	FAD-binding PCMH-type domain-containing protein OS=Methanosarcina acetivorans (strain ATCC 35395 / DSM 2834 / JCM 12185 / C2A) OX=188937 GN=MA_4410 PE=4 SV=1
6	TRUE	Q8TI81|RL1_METAC	rpl1	140.83617	55.4	55.4	17		17	158	Oxidation (M)	23653.572	50S ribosomal protein L1 OS=Methanosarcina acetivorans (strain ATCC 35395 / DSM 2834 / JCM 12185 / C2A) OX=188937 GN=rpl1 PE=3 SV=1
9	TRUE	Q8TRS7|RS5_METAC	rps5	139.34384	59.81	59.81	15		15	212	Oxidation (M)	22704.27	30S ribosomal protein S5 OS=Methanosarcina acetivorans (strain ATCC 35395 / DSM 2834 / JCM 12185 / C2A) OX=188937 GN=rps5 PE=3 SV=1
10	TRUE	Q8TGX7|CH60_METAC	groL	138.19629	30.97	30.97	15		15	30		58127.418	60 kDa chaperonin OS=Methanosarcina acetivorans (strain ATCC 35395 / DSM 2834 / JCM 12185 / C2A) OX=188937 GN=groL PE=3 SV=1
11	TRUE	Q8TRU6|RL4_METAC	rpl4	137.10167	47.43	47.43	15		15	287		27468.496	50S ribosomal protein L4 OS=Methanosarcina acetivorans (strain ATCC 35395 / DSM 2834 / JCM 12185 / C2A) OX=188937 GN=rpl4 PE=3 SV=1
8	TRUE	Q8TRU4|RL2_METAC	rpl2	135.02101	43.28	43.28	14		14	212	Oxidation (M)	25691.516	50S ribosomal protein L2 OS=Methanosarcina acetivorans (strain ATCC 35395 / DSM 2834 / JCM 12185 / C2A) OX=188937 GN=rpl2 PE=3 SV=1
5	TRUE	Q8TRR1|RS4_METAC	rps4	134.87799	61.47	61.47	16		16	113	Oxidation (M)	24512.17	30S ribosomal protein S4 OS=Methanosarcina acetivorans (strain ATCC 35395 / DSM 2834 / JCM 12185 / C2A) OX=188937 GN=rps4 PE=3 SV=1
12	TRUE	Q8TK60|Q8TK60_METAC	MA_3556	133.33167	18.78	18.78	14		13	45		94690.1	Uncharacterized protein OS=Methanosarcina acetivorans (strain ATCC 35395 / DSM 2834 / JCM 12185 / C2A) OX=188937 GN=MA_3556 PE=4 SV=1
15	TRUE	gi|17318569|ref|NP_006112.2|		132.51295	24.69	24.69	13		10	45		66066.74	keratin 1; Keratin-1; cytokeratin 1; hair alpha protein [Homo sapiens]
14	TRUE	Q8TRU1|RS3_METAC	rps3	130.48117	34.91	34.91	12		12	93	Carbamidomethylation; Oxidation (M)	34730.43	30S ribosomal protein S3 OS=Methanosarcina acetivorans (strain ATCC 35395 / DSM 2834 / JCM 12185 / C2A) OX=188937 GN=rps3 PE=3 SV=1
17	TRUE	Q8TPX7|RRP4_METAC	rrp4	130.4456	35.38	35.38	13		12	75	Carbamidomethylation	29135.635	Exosome complex component Rrp4 OS=Methanosarcina acetivorans (strain ATCC 35395 / DSM 2834 / JCM 12185 / C2A) OX=188937 GN=rrp4 PE=3 SV=1
19	TRUE	Q8TKI9|RS3A_METAC	rps3ae	127.02868	51.23	51.23	12		12	58	Oxidation (M)	22903.592	30S ribosomal protein S3Ae OS=Methanosarcina acetivorans (strain ATCC 35395 / DSM 2834 / JCM 12185 / C2A) OX=188937 GN=rps3ae PE=3 SV=2
23	TRUE	Q8TSS5|Q8TSS5_METAC	csl4	126.12787	35.05	35.05	11		11	52	Oxidation (M)	34656.375	Exosome complex component Csl4 OS=Methanosarcina acetivorans (strain ATCC 35395 / DSM 2834 / JCM 12185 / C2A) OX=188937 GN=csl4 PE=3 SV=1
16	TRUE	Q8TRS6|RL30_METAC	rpl30	125.77611	60.78	60.78	12		12	120	Oxidation (M)	17594.354	50S ribosomal protein L30 OS=Methanosarcina acetivorans (strain ATCC 35395 / DSM 2834 / JCM 12185 / C2A) OX=188937 GN=rpl30 PE=3 SV=1
25	TRUE	Q8TI82|RL11_METAC	rpl11	124.816284	68.94	68.94	11		11	154	Oxidation (M)	16961.744	50S ribosomal protein L11 OS=Methanosarcina acetivorans (strain ATCC 35395 / DSM 2834 / JCM 12185 / C2A) OX=188937 GN=rpl11 PE=3 SV=1
20	TRUE	Q8TIM9|Q8TIM9_METAC	rps19e	124.603584	61.74	61.74	11		11	216	Carbamidomethylation; Oxidation (M)	16535.127	30S ribosomal protein S19e OS=Methanosarcina acetivorans (strain ATCC 35395 / DSM 2834 / JCM 12185 / C2A) OX=188937 GN=rps19e PE=3 SV=1
22	TRUE	Q8TT43|RL13_METAC	rpl13	122.432175	58.74	58.74	11		11	205	Oxidation (M)	16058.75	50S ribosomal protein L13 OS=Methanosarcina acetivorans (strain ATCC 35395 / DSM 2834 / JCM 12185 / C2A) OX=188937 GN=rpl13 PE=3 SV=1
13	TRUE	Q8TRU2|RL22_METAC	rpl22	122.349396	54.3	54.3	11		11	77	Oxidation (M)	16731.477	50S ribosomal protein L22 OS=Methanosarcina acetivorans (strain ATCC 35395 / DSM 2834 / JCM 12185 / C2A) OX=188937 GN=rpl22 PE=3 SV=1
21	TRUE	Q8TPX6|Q8TPX6_METAC	MA_1778	122.29951	40	40	10		10	89	Oxidation (M)	25753.625	Uncharacterized protein OS=Methanosarcina acetivorans (strain ATCC 35395 / DSM 2834 / JCM 12185 / C2A) OX=188937 GN=MA_1778 PE=3 SV=1
28	TRUE	Q8TRT1|RL6_METAC	rpl6	122.20018	47.73	47.73	10		10	167	Oxidation (M)	19501.697	50S ribosomal protein L6 OS=Methanosarcina acetivorans (strain ATCC 35395 / DSM 2834 / JCM 12185 / C2A) OX=188937 GN=rpl6 PE=3 SV=1
27	TRUE	Q8TRB7|Q8TRB7_METAC	rpoA1	121.65849	11.14	11.14	10		10	27	Oxidation (M)	98371.52	DNA-directed RNA polymerase subunit OS=Methanosarcina acetivorans (strain ATCC 35395 / DSM 2834 / JCM 12185 / C2A) OX=188937 GN=rpoA1 PE=3 SV=1
24	TRUE	Q8TRR2|RS13_METAC	rps13	121.50087	50.62	50.62	11		11	95		18282.16	30S ribosomal protein S13 OS=Methanosarcina acetivorans (strain ATCC 35395 / DSM 2834 / JCM 12185 / C2A) OX=188937 GN=rps13 PE=3 SV=2
18	TRUE	Q8TRC2|RS7_METAC	rps7	120.4854	36.51	36.51	10		10	72	Oxidation (M)	21026.297	30S ribosomal protein S7 OS=Methanosarcina acetivorans (strain ATCC 35395 / DSM 2834 / JCM 12185 / C2A) OX=188937 GN=rps7 PE=3 SV=1
33	TRUE	Q8TQ70|Q8TQ70_METAC	hsp60-3	118.448654	17.55	17.55	9		9	22	Oxidation (M)	58678.08	Hsp60 OS=Methanosarcina acetivorans (strain ATCC 35395 / DSM 2834 / JCM 12185 / C2A) OX=188937 GN=hsp60-3 PE=3 SV=1
29	TRUE	Q8TQ79|ENO_METAC	eno	118.11583	24.71	24.71	9		9	40		46874.523	Enolase OS=Methanosarcina acetivorans (strain ATCC 35395 / DSM 2834 / JCM 12185 / C2A) OX=188937 GN=eno PE=3 SV=1
34	TRUE	Q8TU90|RL10E_METAC	rpl10e	115.4177	43.35	43.35	9		9	98		19373.55	50S ribosomal protein L10e OS=Methanosarcina acetivorans (strain ATCC 35395 / DSM 2834 / JCM 12185 / C2A) OX=188937 GN=rpl10e PE=3 SV=1
37	TRUE	Q8THH0|Q8THH0_METAC	MA_4547	114.581245	36.69	36.69	8		8	21		27592.13	Methyl-coenzyme M reductase subunit gamma OS=Methanosarcina acetivorans (strain ATCC 35395 / DSM 2834 / JCM 12185 / C2A) OX=188937 GN=MA_4547 PE=3 SV=1
36	TRUE	Q8TRT0|RL32_METAC	rpl32e	114.39294	41.09	41.09	8		8	123		14306.521	50S ribosomal protein L32e OS=Methanosarcina acetivorans (strain ATCC 35395 / DSM 2834 / JCM 12185 / C2A) OX=188937 GN=rpl32e PE=3 SV=2
31	TRUE	Q8TQL9|RL7A_METAC	rpl7ae	112.57013	54.17	54.17	8		8	119	Oxidation (M)	12724.747	50S ribosomal protein L7Ae OS=Methanosarcina acetivorans (strain ATCC 35395 / DSM 2834 / JCM 12185 / C2A) OX=188937 GN=rpl7ae PE=3 SV=1
35	TRUE	Q8TRU3|RS19_METAC	rps19	112.13899	44.85	44.85	8		8	125	Oxidation (M)	15433.819	30S ribosomal protein S19 OS=Methanosarcina acetivorans (strain ATCC 35395 / DSM 2834 / JCM 12185 / C2A) OX=188937 GN=rps19 PE=3 SV=1
32	TRUE	Q8TRC1|RS12_METAC	rps12	111.993904	40.14	40.14	9		9	34	Oxidation (M)	15513.088	30S ribosomal protein S12 OS=Methanosarcina acetivorans (strain ATCC 35395 / DSM 2834 / JCM 12185 / C2A) OX=188937 GN=rps12 PE=3 SV=1
30	TRUE	Q8TT34|Q8TT34_METAC	rnj	111.5707	17.9	17.9	8		8	27	Oxidation (M)	49607.062	Ribonuclease J OS=Methanosarcina acetivorans (strain ATCC 35395 / DSM 2834 / JCM 12185 / C2A) OX=188937 GN=rnj PE=3 SV=1
42	TRUE	Q8TPX0|RL15E_METAC	rpl15e	111.258934	35.2	35.2	8		8	72	Carbamidomethylation	22598.943	50S ribosomal protein L15e OS=Methanosarcina acetivorans (strain ATCC 35395 / DSM 2834 / JCM 12185 / C2A) OX=188937 GN=rpl15e PE=3 SV=1
41	TRUE	Q8TRS8|RL18_METAC	rpl18	110.29585	53.45	53.45	8		8	90	Carbamidomethylation	19207.715	50S ribosomal protein L18 OS=Methanosarcina acetivorans (strain ATCC 35395 / DSM 2834 / JCM 12185 / C2A) OX=188937 GN=rpl18 PE=3 SV=1
51	TRUE	Q8TI79|Q8TI79_METAC	rpl12	109.82797	29.81	29.81	7		7	198		10424.504	50S ribosomal protein L12 OS=Methanosarcina acetivorans (strain ATCC 35395 / DSM 2834 / JCM 12185 / C2A) OX=188937 GN=rpl12 PE=3 SV=1
43	TRUE	Q8TH70|Q8TH70_METAC	MA_4652	109.365326	31.18	31.18	8		8	70	Carbamidomethylation	27640.465	Uncharacterized protein OS=Methanosarcina acetivorans (strain ATCC 35395 / DSM 2834 / JCM 12185 / C2A) OX=188937 GN=MA_4652 PE=4 SV=1
47	TRUE	Q8TUI1|Q8TUI1_METAC	hsp60-1	108.99764	17.75	17.75	7		7	20	Oxidation (M)	58955.945	Hsp60 OS=Methanosarcina acetivorans (strain ATCC 35395 / DSM 2834 / JCM 12185 / C2A) OX=188937 GN=hsp60-1 PE=3 SV=1
48	TRUE	Q8TJC4|ACDB2_METAC	cdhC2	108.28955	16.17	16.17	7		3	17	Oxidation (M)	52426.8	Acetyl-CoA decarbonylase/synthase complex subunit beta 2 OS=Methanosarcina acetivorans (strain ATCC 35395 / DSM 2834 / JCM 12185 / C2A) OX=188937 GN=cdhC2 PE=3 SV=1
26	TRUE	Q8TGX5|RRP42_METAC	rrp42	107.757126	25.94	25.94	8		8	38	Oxidation (M)	28719.283	Exosome complex component Rrp42 OS=Methanosarcina acetivorans (strain ATCC 35395 / DSM 2834 / JCM 12185 / C2A) OX=188937 GN=rrp42 PE=3 SV=1
49	TRUE	Q8TQT0|Q8TQT0_METAC	MA_1460	107.477356	37.4	37.4	7		7	21	Oxidation (M)	27829.574	Phage shock protein A OS=Methanosarcina acetivorans (strain ATCC 35395 / DSM 2834 / JCM 12185 / C2A) OX=188937 GN=MA_1460 PE=3 SV=1
44	TRUE	Q8TT44|RL18E_METAC	rpl18e	107.47656	55.56	55.56	7		7	76	Carbamidomethylation; Oxidation (M)	13692.975	50S ribosomal protein L18e OS=Methanosarcina acetivorans (strain ATCC 35395 / DSM 2834 / JCM 12185 / C2A) OX=188937 GN=rpl18e PE=3 SV=2
39	TRUE	Q8TRU5|RL23_METAC	rpl23	107.46181	67.07	67.07	7		7	154	Oxidation (M)	9433.171	50S ribosomal protein L23 OS=Methanosarcina acetivorans (strain ATCC 35395 / DSM 2834 / JCM 12185 / C2A) OX=188937 GN=rpl23 PE=3 SV=1
52	TRUE	Q8TQL4|RS6E_METAC	rps6e	107.37132	51.47	51.47	7		7	133		14454.797	30S ribosomal protein S6e OS=Methanosarcina acetivorans (strain ATCC 35395 / DSM 2834 / JCM 12185 / C2A) OX=188937 GN=rps6e PE=3 SV=1
50	TRUE	Q8TRZ4|ACDA1_METAC	cdhA1	104.839645	9.43	9.43	7		4	20		88693.94	Acetyl-CoA decarbonylase/synthase complex subunit alpha 1 OS=Methanosarcina acetivorans (strain ATCC 35395 / DSM 2834 / JCM 12185 / C2A) OX=188937 GN=cdhA1 PE=3 SV=1
38	TRUE	Q8TRT2|RS8_METAC	rps8	104.2197	58.46	58.46	7		7	58	Carbamidomethylation; Oxidation (M)	14069.326	30S ribosomal protein S8 OS=Methanosarcina acetivorans (strain ATCC 35395 / DSM 2834 / JCM 12185 / C2A) OX=188937 GN=rps8 PE=3 SV=1
64	TRUE	Q8TUJ9|Q8TUJ9_METAC	MA_0068	103.88714	6.08	6.08	6		4	22	Oxidation (M)	126952.4	Uncharacterized protein OS=Methanosarcina acetivorans (strain ATCC 35395 / DSM 2834 / JCM 12185 / C2A) OX=188937 GN=MA_0068 PE=4 SV=1
40	TRUE	Q8TQL7|RL24E_METAC	rpl24e	103.36535	67.74	67.74	7		7	24	Carbamidomethylation; Oxidation (M)	7190.5386	50S ribosomal protein L24e OS=Methanosarcina acetivorans (strain ATCC 35395 / DSM 2834 / JCM 12185 / C2A) OX=188937 GN=rpl24e PE=3 SV=1
46	TRUE	Q8TKV5|Q8TKV5_METAC	lonB	102.99793	9.72	9.72	7		7	18		77671.875	Archaeal Lon protease OS=Methanosarcina acetivorans (strain ATCC 35395 / DSM 2834 / JCM 12185 / C2A) OX=188937 GN=lonB PE=3 SV=1
45	TRUE	Q8TS82|RS8E_METAC	rps8e	102.93873	44	44	7		7	172		13773.919	30S ribosomal protein S8e OS=Methanosarcina acetivorans (strain ATCC 35395 / DSM 2834 / JCM 12185 / C2A) OX=188937 GN=rps8e PE=3 SV=1
55	TRUE	Q8TLL7|Q8TLL7_METAC	MA_3019	102.57857	18.47	18.47	6		6	9		46752.98	Uncharacterized protein OS=Methanosarcina acetivorans (strain ATCC 35395 / DSM 2834 / JCM 12185 / C2A) OX=188937 GN=MA_3019 PE=4 SV=1
58	TRUE	Q8TQR2|DNAK_METAC	dnaK	102.35389	11.67	11.67	6		6	19		66208.96	Chaperone protein DnaK OS=Methanosarcina acetivorans (strain ATCC 35395 / DSM 2834 / JCM 12185 / C2A) OX=188937 GN=dnaK PE=3 SV=1
57	TRUE	Q8THG7|Q8THG7_METAC	MA_4550	102.00557	14.52	14.52	6		6	49		45136.3	Methyl-coenzyme M reductase subunit beta OS=Methanosarcina acetivorans (strain ATCC 35395 / DSM 2834 / JCM 12185 / C2A) OX=188937 GN=MA_4550 PE=3 SV=1
67	TRUE	Q8TRS9|Q8TRS9_METAC	rpl19e	101.829254	35.76	35.76	6		6	95	Carbamidomethylation	17017.816	50S ribosomal protein L19e OS=Methanosarcina acetivorans (strain ATCC 35395 / DSM 2834 / JCM 12185 / C2A) OX=188937 GN=rpl19e PE=3 SV=1
68	TRUE	Q8TMD7|Q8TMD7_METAC	MA_2721	101.637344	23.75	23.75	6		6	38		34603.992	Serine O-acetyltransferase OS=Methanosarcina acetivorans (strain ATCC 35395 / DSM 2834 / JCM 12185 / C2A) OX=188937 GN=MA_2721 PE=3 SV=1
56	TRUE	Q8TRZ6|ACDB1_METAC	cdhC1	100.33148	13.01	13.01	6		2	14		52419.78	Acetyl-CoA decarbonylase/synthase complex subunit beta 1 OS=Methanosarcina acetivorans (strain ATCC 35395 / DSM 2834 / JCM 12185 / C2A) OX=188937 GN=cdhC1 PE=3 SV=1
54	TRUE	Q8TS88|Q8TS88_METAC	MA_0916	100.2664	25.28	25.28	6		6	22	Oxidation (M)	29515.445	Erythrocyte band 7 integral membrane protein OS=Methanosarcina acetivorans (strain ATCC 35395 / DSM 2834 / JCM 12185 / C2A) OX=188937 GN=MA_0916 PE=3 SV=1
65	TRUE	Q8THH1|MCRA_METAC	mcrA	100.07775	11.05	11.05	6		6	28		62075.203	Methyl-coenzyme M reductase subunit alpha OS=Methanosarcina acetivorans (strain ATCC 35395 / DSM 2834 / JCM 12185 / C2A) OX=188937 GN=mcrA PE=1 SV=1
66	TRUE	Q8TIN3|RL31_METAC	rpl31e	99.15458	59.55	59.55	6		6	125	Carbamidomethylation	10312.065	50S ribosomal protein L31e OS=Methanosarcina acetivorans (strain ATCC 35395 / DSM 2834 / JCM 12185 / C2A) OX=188937 GN=rpl31e PE=3 SV=1
61	TRUE	Q8TPW5|Q8TPW5_METAC	topA	99.043465	7.12	7.12	6		6	13	Oxidation (M)	93406.414	Omega-protein OS=Methanosarcina acetivorans (strain ATCC 35395 / DSM 2834 / JCM 12185 / C2A) OX=188937 GN=topA PE=3 SV=1
80	TRUE	Q8TSB1|Q8TSB1_METAC	pstS	97.68031	23.34	23.34	5		5	25		33597.12	Phosphate ABC transporter, solute-binding protein OS=Methanosarcina acetivorans (strain ATCC 35395 / DSM 2834 / JCM 12185 / C2A) OX=188937 GN=pstS PE=4 SV=1
78	TRUE	Q8TT29|TF2B_METAC	tfb	97.095146	15.73	15.73	5		5	17	Oxidation (M)	38323.85	Transcription initiation factor IIB OS=Methanosarcina acetivorans (strain ATCC 35395 / DSM 2834 / JCM 12185 / C2A) OX=188937 GN=tfb PE=3 SV=1
63	TRUE	gi|4557703|ref|NP_000414.1|		97.06782	8.06	8.06	6		2	17		65865.32	keratin 2a [Homo sapiens]
76	TRUE	Q8TT42|RS9_METAC	rps9	96.919205	35.82	35.82	5		5	115		14490.651	30S ribosomal protein S9 OS=Methanosarcina acetivorans (strain ATCC 35395 / DSM 2834 / JCM 12185 / C2A) OX=188937 GN=rps9 PE=3 SV=1
71	TRUE	Q8TMW1|Q8TMW1_METAC	MA_2540	96.86968	15.1	15.1	5		5	7	Oxidation (M)	48082.7	Phycocyanin alpha phycocyanobilin lyase related protein OS=Methanosarcina acetivorans (strain ATCC 35395 / DSM 2834 / JCM 12185 / C2A) OX=188937 GN=MA_2540 PE=4 SV=1
60	TRUE	Q8TSZ7|Q8TSZ7_METAC	rpl44e	96.770676	43.48	43.48	5		5	30	Oxidation (M)	10843.836	50S ribosomal protein L44e OS=Methanosarcina acetivorans (strain ATCC 35395 / DSM 2834 / JCM 12185 / C2A) OX=188937 GN=rpl44e PE=3 SV=1
84	TRUE	Q8THX2|Q8THX2_METAC	hsp60-4	96.757324	10.65	10.65	5		5	10		59106.56	Hsp60 OS=Methanosarcina acetivorans (strain ATCC 35395 / DSM 2834 / JCM 12185 / C2A) OX=188937 GN=hsp60-4 PE=3 SV=1
70	TRUE	Q8TRT7|RL14_METAC	rpl14	96.28271	44.7	44.7	5		5	61	Carbamidomethylation; Oxidation (M)	14333.864	50S ribosomal protein L14 OS=Methanosarcina acetivorans (strain ATCC 35395 / DSM 2834 / JCM 12185 / C2A) OX=188937 GN=rpl14 PE=3 SV=1
53	TRUE	P61929|RS10_METAC	rps10	95.298325	48.04	48.04	6		6	38	Carbamidomethylation; Oxidation (M)	11361.258	30S ribosomal protein S10 OS=Methanosarcina acetivorans (strain ATCC 35395 / DSM 2834 / JCM 12185 / C2A) OX=188937 GN=rps10 PE=3 SV=1
75	TRUE	gi|4557705|ref|NP_000217.1|		95.13806	9.81	9.81	5		4	14	Oxidation (M)	61987.277	keratin 9 [Homo sapiens]
74	TRUE	Q8TU06|MTRH_METAC	mtrH	94.36263	14.56	14.56	5		5	16		34111.86	Tetrahydromethanopterin S-methyltransferase subunit H OS=Methanosarcina acetivorans (strain ATCC 35395 / DSM 2834 / JCM 12185 / C2A) OX=188937 GN=mtrH PE=3 SV=1
62	TRUE	Q8THW2|ACDA3_METAC	cdhA3	94.11926	6.09	6.09	6		3	13		87993.07	Acetyl-CoA decarbonylase/synthase complex subunit alpha 3 OS=Methanosarcina acetivorans (strain ATCC 35395 / DSM 2834 / JCM 12185 / C2A) OX=188937 GN=cdhA3 PE=3 SV=1
62	TRUE	Q8TJC6|ACDA2_METAC	cdhA2	94.11926	6.09	6.09	6		3	13		87955.09	Acetyl-CoA decarbonylase/synthase complex subunit alpha 2 OS=Methanosarcina acetivorans (strain ATCC 35395 / DSM 2834 / JCM 12185 / C2A) OX=188937 GN=cdhA2 PE=3 SV=1
59	TRUE	Q8TSV7|HDRD_METAC	hdrD	93.929504	14.91	14.91	6		6	34		45202.4	Dihydromethanophenazine:CoB--CoM heterodisulfide reductase subunit D OS=Methanosarcina acetivorans (strain ATCC 35395 / DSM 2834 / JCM 12185 / C2A) OX=188937 GN=hdrD PE=3 SV=1
77	TRUE	gi|40354192|ref|NP_000412.2|		93.22575	8.9	8.9	5		3	13		58827.04	keratin 10; cytokeratin 10 [Homo sapiens]
79	TRUE	Q8TRT8|RS17_METAC	rps17	93.15776	41.28	41.28	5		5	46	Carbamidomethylation	12164.203	30S ribosomal protein S17 OS=Methanosarcina acetivorans (strain ATCC 35395 / DSM 2834 / JCM 12185 / C2A) OX=188937 GN=rps17 PE=3 SV=1
69	TRUE	Q8TRT4|RL5_METAC	rpl5	92.30871	32.12	32.12	5		5	128		18371.268	50S ribosomal protein L5 OS=Methanosarcina acetivorans (strain ATCC 35395 / DSM 2834 / JCM 12185 / C2A) OX=188937 GN=rpl5 PE=3 SV=1
72	TRUE	Q8TLL8|Q8TLL8_METAC	MA_3018	92.1744	24.34	24.34	5		5	20		21456.055	Uncharacterized protein OS=Methanosarcina acetivorans (strain ATCC 35395 / DSM 2834 / JCM 12185 / C2A) OX=188937 GN=MA_3018 PE=4 SV=1
73	TRUE	Q8TRT5|RS4E_METAC	rps4e	89.42139	20.43	20.43	5		4	84		26258.348	30S ribosomal protein S4e OS=Methanosarcina acetivorans (strain ATCC 35395 / DSM 2834 / JCM 12185 / C2A) OX=188937 GN=rps4e PE=3 SV=1
97	TRUE	P61931|RS27_METAC	rps27e	88.825455	66.13	66.13	4		4	21	Carbamidomethylation	6945.031	30S ribosomal protein S27e OS=Methanosarcina acetivorans (strain ATCC 35395 / DSM 2834 / JCM 12185 / C2A) OX=188937 GN=rps27e PE=3 SV=1
86	TRUE	Q8TRR0|RS11_METAC	rps11	88.753654	37.3	37.3	4		4	10	Oxidation (M)	13302.245	30S ribosomal protein S11 OS=Methanosarcina acetivorans (strain ATCC 35395 / DSM 2834 / JCM 12185 / C2A) OX=188937 GN=rps11 PE=3 SV=1
84	FALSE	Q8TSE1|Q8TSE1_METAC	hsp60-5	88.6635	9.28	9.28	4		4	9		57432.76	Hsp60 OS=Methanosarcina acetivorans (strain ATCC 35395 / DSM 2834 / JCM 12185 / C2A) OX=188937 GN=hsp60-5 PE=3 SV=1
81	TRUE	Q8TRS5|RL15_METAC	rpl15	88.274956	30	30	5		5	29		15100.931	50S ribosomal protein L15 OS=Methanosarcina acetivorans (strain ATCC 35395 / DSM 2834 / JCM 12185 / C2A) OX=188937 GN=rpl15 PE=3 SV=1
85	TRUE	Q8TRB9|RL30E_METAC	rpl30e	87.75605	47.47	47.47	5		5	23	Carbamidomethylation	10304.192	50S ribosomal protein L30e OS=Methanosarcina acetivorans (strain ATCC 35395 / DSM 2834 / JCM 12185 / C2A) OX=188937 GN=rpl30e PE=3 SV=1
82	TRUE	Q8TJT2|RS24_METAC	rps24e	87.16077	32.67	32.67	5		5	33		11603.258	30S ribosomal protein S24e OS=Methanosarcina acetivorans (strain ATCC 35395 / DSM 2834 / JCM 12185 / C2A) OX=188937 GN=rps24e PE=3 SV=1
90	TRUE	Q8TSZ0|Q8TSZ0_METAC	MA_0653	86.933876	6.57	6.57	4		4	8		74233.64	Uncharacterized protein OS=Methanosarcina acetivorans (strain ATCC 35395 / DSM 2834 / JCM 12185 / C2A) OX=188937 GN=MA_0653 PE=4 SV=1
89	TRUE	Q8TSG6|Q8TSG6_METAC	MA_0830	86.33386	20.21	20.21	4		4	10		20819.832	Uncharacterized protein OS=Methanosarcina acetivorans (strain ATCC 35395 / DSM 2834 / JCM 12185 / C2A) OX=188937 GN=MA_0830 PE=4 SV=1
99	TRUE	Q8TRU0|RL29_METAC	rpl29	85.63941	64.18	64.18	4		4	13		7611.632	50S ribosomal protein L29 OS=Methanosarcina acetivorans (strain ATCC 35395 / DSM 2834 / JCM 12185 / C2A) OX=188937 GN=rpl29 PE=3 SV=1
98	TRUE	Q8TS56|RS15_METAC	rps15	85.3775	22.37	22.37	4		4	22	Oxidation (M)	17469.516	30S ribosomal protein S15 OS=Methanosarcina acetivorans (strain ATCC 35395 / DSM 2834 / JCM 12185 / C2A) OX=188937 GN=rps15 PE=3 SV=1
93	TRUE	Q8TH77|Q8TH77_METAC	MA_4645	84.205894	8.68	8.68	4		4	10		53904.48	Uncharacterized protein OS=Methanosarcina acetivorans (strain ATCC 35395 / DSM 2834 / JCM 12185 / C2A) OX=188937 GN=MA_4645 PE=4 SV=1
92	TRUE	Q8TTT8|Q8TTT8_METAC	MA_0337	84.11943	28.77	28.77	4		4	19	Oxidation (M)	15242.321	Uncharacterized protein OS=Methanosarcina acetivorans (strain ATCC 35395 / DSM 2834 / JCM 12185 / C2A) OX=188937 GN=MA_0337 PE=4 SV=1
95	TRUE	Q8TJU2|Y3685_METAC	MA_3685	83.60064	25.5	25.5	4		4	68	Carbamidomethylation	16802.658	UPF0179 protein MA_3685 OS=Methanosarcina acetivorans (strain ATCC 35395 / DSM 2834 / JCM 12185 / C2A) OX=188937 GN=MA_3685 PE=3 SV=1
91	TRUE	Q8TTZ2|Q8TTZ2_METAC	modA	82.46065	18.46	18.46	4		4	7	Oxidation (M)	21555.049	Molybdenum-binding protein OS=Methanosarcina acetivorans (strain ATCC 35395 / DSM 2834 / JCM 12185 / C2A) OX=188937 GN=modA PE=3 SV=1
83	TRUE	Q8TH44|ACDG_METAC	cdhE1	80.78935	9.19	9.19	5		5	12		50794.57	Acetyl-CoA decarbonylase/synthase complex subunit gamma OS=Methanosarcina acetivorans (strain ATCC 35395 / DSM 2834 / JCM 12185 / C2A) OX=188937 GN=cdhE1 PE=3 SV=1
94	TRUE	Q8THP2|RS17E_METAC	rps17e	80.1557	50	50	4		4	59		7464.6704	30S ribosomal protein S17e OS=Methanosarcina acetivorans (strain ATCC 35395 / DSM 2834 / JCM 12185 / C2A) OX=188937 GN=rps17e PE=3 SV=1
88	TRUE	Q8THB6|Q8THB6_METAC	oppA	79.86774	7.77	7.77	4		4	5		65396.31	Oligopeptide ABC transporter, solute-binding protein OS=Methanosarcina acetivorans (strain ATCC 35395 / DSM 2834 / JCM 12185 / C2A) OX=188937 GN=oppA PE=4 SV=1
119	TRUE	Q8TNI6|Q8TNI6_METAC	MA_2299	77.97899	20	20	3		3	7		18783.572	Big_5 domain-containing protein OS=Methanosarcina acetivorans (strain ATCC 35395 / DSM 2834 / JCM 12185 / C2A) OX=188937 GN=MA_2299 PE=4 SV=1
100	TRUE	Q8TT39|RS2_METAC	rps2	77.27308	13.78	13.78	3		3	12		24779.104	30S ribosomal protein S2 OS=Methanosarcina acetivorans (strain ATCC 35395 / DSM 2834 / JCM 12185 / C2A) OX=188937 GN=rps2 PE=3 SV=2
110	TRUE	Q8TS95|Q8TS95_METAC	MA_0909	76.60626	4.84	4.84	3		3	11		70783.17	Uncharacterized protein OS=Methanosarcina acetivorans (strain ATCC 35395 / DSM 2834 / JCM 12185 / C2A) OX=188937 GN=MA_0909 PE=4 SV=1
103	TRUE	Q8TS53|Q8TS53_METAC	MA_0952	76.03558	8.96	8.96	3		3	7		43434.332	Iron transport periplasmic binding protein OS=Methanosarcina acetivorans (strain ATCC 35395 / DSM 2834 / JCM 12185 / C2A) OX=188937 GN=MA_0952 PE=4 SV=1
113	TRUE	Q8TIJ0|VATB_METAC	atpB	74.96782	7.83	7.83	3		3	10		50396.56	V-type ATP synthase beta chain OS=Methanosarcina acetivorans (strain ATCC 35395 / DSM 2834 / JCM 12185 / C2A) OX=188937 GN=atpB PE=3 SV=1
15	FALSE	gi|4504919|ref|NP_002264.1|		74.87485	5.59	5.59	3		1	4		53704.242	keratin 8; cytokeratin 8; keratin, type II cytoskeletal 8 [Homo sapiens]
101	TRUE	Q8TST2|Q8TST2_METAC	MA_0713	74.65414	9.14	9.14	3		3	7		46326.34	HD domain-containing protein OS=Methanosarcina acetivorans (strain ATCC 35395 / DSM 2834 / JCM 12185 / C2A) OX=188937 GN=MA_0713 PE=4 SV=1
108	TRUE	Q8TTB0|MTBC1_METAC	mtbC1	72.891266	17.84	17.84	3		3	4	Oxidation (M)	22435.959	Dimethylamine corrinoid protein 1 OS=Methanosarcina acetivorans (strain ATCC 35395 / DSM 2834 / JCM 12185 / C2A) OX=188937 GN=mtbC1 PE=3 SV=1
121	TRUE	Q8TUQ8|Q8TUQ8_METAC	MA_0007	72.7982	9.89	9.89	3		3	6		39671.938	Zinc metalloprotease OS=Methanosarcina acetivorans (strain ATCC 35395 / DSM 2834 / JCM 12185 / C2A) OX=188937 GN=MA_0007 PE=3 SV=1
102	TRUE	Q8TSZ9|Q8TSZ9_METAC	eif2A	72.579056	10.33	10.33	3		3	4		30357.596	Translation initiation factor 2, subunit alpha OS=Methanosarcina acetivorans (strain ATCC 35395 / DSM 2834 / JCM 12185 / C2A) OX=188937 GN=eif2A PE=3 SV=1
116	TRUE	Q8TJW3|Q8TJW3_METAC	MA_3664	72.33178	5.5	5.5	3		2	4		64182.5	Cell surface protein OS=Methanosarcina acetivorans (strain ATCC 35395 / DSM 2834 / JCM 12185 / C2A) OX=188937 GN=MA_3664 PE=4 SV=1
111	TRUE	Q8TPX8|Q8TPX8_METAC	rpl37ae	71.39204	26.6	26.6	3		3	18		10533.388	50S ribosomal protein L37Ae OS=Methanosarcina acetivorans (strain ATCC 35395 / DSM 2834 / JCM 12185 / C2A) OX=188937 GN=rpl37ae PE=3 SV=1
115	TRUE	Q8THJ8|Q8THJ8_METAC	MA_4516	71.250404	30.85	30.85	3		3	8		10824.521	Nonhistone chromosomal protein MC1 OS=Methanosarcina acetivorans (strain ATCC 35395 / DSM 2834 / JCM 12185 / C2A) OX=188937 GN=MA_4516 PE=4 SV=1
87	TRUE	Q8TRT6|RL24_METAC	rpl24	70.96005	27.73	27.73	4		4	7		13051.28	50S ribosomal protein L24 OS=Methanosarcina acetivorans (strain ATCC 35395 / DSM 2834 / JCM 12185 / C2A) OX=188937 GN=rpl24 PE=3 SV=1
96	TRUE	Q8TQU3|RL21_METAC	rpl21e	70.7217	36.08	36.08	3		3	23	Oxidation (M)	11043.677	50S ribosomal protein L21e OS=Methanosarcina acetivorans (strain ATCC 35395 / DSM 2834 / JCM 12185 / C2A) OX=188937 GN=rpl21e PE=3 SV=1
105	TRUE	Q8TSF8|Q8TSF8_METAC	dppA	70.46821	5.68	5.68	3		2	4		62890.74	Dipeptide ABC transporter, solute-binding protein OS=Methanosarcina acetivorans (strain ATCC 35395 / DSM 2834 / JCM 12185 / C2A) OX=188937 GN=dppA PE=4 SV=1
117	TRUE	Q8TI11|Q8TI11_METAC	MA_4346	70.167076	16.39	16.39	3		3	6		20799.492	PspC domain-containing protein OS=Methanosarcina acetivorans (strain ATCC 35395 / DSM 2834 / JCM 12185 / C2A) OX=188937 GN=MA_4346 PE=4 SV=1
120	TRUE	Q8TI27|Q8TI27_METAC	MA_4330	69.414925	9.84	9.84	3		2	7		34011.617	Dolichyl-phosphate beta-D-mannosyltransferase OS=Methanosarcina acetivorans (strain ATCC 35395 / DSM 2834 / JCM 12185 / C2A) OX=188937 GN=MA_4330 PE=4 SV=1
114	TRUE	Q8TJ19|RL40_METAC	rpl40e	68.78012	32.65	32.65	3		3	11	Carbamidomethylation	5588.6494	50S ribosomal protein L40e OS=Methanosarcina acetivorans (strain ATCC 35395 / DSM 2834 / JCM 12185 / C2A) OX=188937 GN=rpl40e PE=3 SV=2
109	TRUE	Q8TJJ2|Q8TJJ2_METAC	MA_3792	67.3282	5.67	5.67	3		3	4		61455.42	Acetolactate synthase OS=Methanosarcina acetivorans (strain ATCC 35395 / DSM 2834 / JCM 12185 / C2A) OX=188937 GN=MA_3792 PE=3 SV=1
118	TRUE	Q8THU8|Q8THU8_METAC	hsp60-2	66.22466	4.6	4.6	3		2	8		58288.953	Hsp60 OS=Methanosarcina acetivorans (strain ATCC 35395 / DSM 2834 / JCM 12185 / C2A) OX=188937 GN=hsp60-2 PE=3 SV=1
131	TRUE	Q8TU81|Q8TU81_METAC	MA_0192	64.18709	27.91	27.91	2		2	7		9682.282	CRM domain-containing protein OS=Methanosarcina acetivorans (strain ATCC 35395 / DSM 2834 / JCM 12185 / C2A) OX=188937 GN=MA_0192 PE=4 SV=1
138	TRUE	Q8TJM5|Q8TJM5_METAC	MA_3755	64.166534	6.77	6.77	2		2	7		43579.652	Lipopolysaccharide transferase family protein OS=Methanosarcina acetivorans (strain ATCC 35395 / DSM 2834 / JCM 12185 / C2A) OX=188937 GN=MA_3755 PE=4 SV=1
90	FALSE	Q8TJY7|Q8TJY7_METAC	MA_3639	64.1525	2.42	2.42	2		2	5		83248.64	Uncharacterized protein OS=Methanosarcina acetivorans (strain ATCC 35395 / DSM 2834 / JCM 12185 / C2A) OX=188937 GN=MA_3639 PE=4 SV=1
127	TRUE	Q8TQR8|Q8TQR8_METAC	MA_1472	64.12229	39.29	39.29	2		2	6	Carbamidomethylation	6154.2275	DUF1610 domain-containing protein OS=Methanosarcina acetivorans (strain ATCC 35395 / DSM 2834 / JCM 12185 / C2A) OX=188937 GN=MA_1472 PE=4 SV=1
104	TRUE	Q8TP15|HTPX2_METAC	htpX2	64.028564	7.14	7.14	2		2	13	Oxidation (M)	32677.496	Protease HtpX homolog 2 OS=Methanosarcina acetivorans (strain ATCC 35395 / DSM 2834 / JCM 12185 / C2A) OX=188937 GN=htpX2 PE=3 SV=1
122	TRUE	Q8TUK0|Q8TUK0_METAC	MA_0067	64.00744	13.87	13.87	2		2	4		18850.053	HTH cro/C1-type domain-containing protein OS=Methanosarcina acetivorans (strain ATCC 35395 / DSM 2834 / JCM 12185 / C2A) OX=188937 GN=MA_0067 PE=4 SV=1
132	TRUE	Q8TUC9|Q8TUC9_METAC	secD	62.71193	4.39	4.39	2		2	5		61085.61	Protein-export membrane protein SecD OS=Methanosarcina acetivorans (strain ATCC 35395 / DSM 2834 / JCM 12185 / C2A) OX=188937 GN=secD PE=3 SV=1
128	TRUE	Q8TIJ1|VATA_METAC	atpA	61.58402	3.81	3.81	2		2	6		63721.08	V-type ATP synthase alpha chain OS=Methanosarcina acetivorans (strain ATCC 35395 / DSM 2834 / JCM 12185 / C2A) OX=188937 GN=atpA PE=3 SV=1
107	TRUE	gi|15431310|ref|NP_000517.2|		61.521748	5.3	5.3	3		1	5		51621.504	keratin 14; cytokeratin 14 [Homo sapiens]
112	TRUE	Q8TTT9|Q8TTT9_METAC	MA_0336	61.185333	3.06	3.06	3		2	3		94268.61	Cell surface protein OS=Methanosarcina acetivorans (strain ATCC 35395 / DSM 2834 / JCM 12185 / C2A) OX=188937 GN=MA_0336 PE=4 SV=1
142	TRUE	Q8TUP2|Q8TUP2_METAC	znuA	60.73864	10.43	10.43	2		2	3		38140.89	Zinc ABC transporter, solute-binding lipoprotein OS=Methanosarcina acetivorans (strain ATCC 35395 / DSM 2834 / JCM 12185 / C2A) OX=188937 GN=znuA PE=4 SV=1
140	TRUE	Q8TJJ3|Q8TJJ3_METAC	MA_3791	60.157772	16.15	16.15	2		2	3		17683.604	Acetolactate synthase, small subunit OS=Methanosarcina acetivorans (strain ATCC 35395 / DSM 2834 / JCM 12185 / C2A) OX=188937 GN=MA_3791 PE=3 SV=1
137	TRUE	Q8TRB4|RPOH_METAC	rpoH	60.0178	26.92	26.92	2		2	3		8811.1875	DNA-directed RNA polymerase subunit H OS=Methanosarcina acetivorans (strain ATCC 35395 / DSM 2834 / JCM 12185 / C2A) OX=188937 GN=rpoH PE=3 SV=1
15	FALSE	gi|17318574|ref|NP_002263.1|		58.339005	3.18	3.18	2		1	2		57285.234	keratin 4; Keratin-4; cytokeratin 4; keratin, type II cytoskeletal 4 [Homo sapiens]
15	FALSE	gi|30089956|ref|NP_005547.2|		58.339005	3.62	3.62	2		1	2		51418.73	keratin 7; keratin, simple epithelial type I, K7; keratin, type II cytoskeletal 7; cytokeratin 7; sarcolectin; keratin, 55K type II cytoskeletal; type II mesothelial keratin K7 [Homo sapiens]
143	TRUE	Q8TH73|Q8TH73_METAC	MA_4649	57.813698	6.61	6.61	2		2	4		36574.367	Uncharacterized protein OS=Methanosarcina acetivorans (strain ATCC 35395 / DSM 2834 / JCM 12185 / C2A) OX=188937 GN=MA_4649 PE=4 SV=1
135	TRUE	Q8TIN4|IF6_METAC	eif6	57.211075	10.55	10.55	2		2	19		23140.74	Translation initiation factor 6 OS=Methanosarcina acetivorans (strain ATCC 35395 / DSM 2834 / JCM 12185 / C2A) OX=188937 GN=eif6 PE=3 SV=1
141	TRUE	Q8TQP1|FPOH_METAC	fpoH	56.15556	5.17	5.17	2		2	3		38522.125	F(420)H(2) dehydrogenase subunit H OS=Methanosarcina acetivorans (strain ATCC 35395 / DSM 2834 / JCM 12185 / C2A) OX=188937 GN=fpoH PE=3 SV=1
125	TRUE	Q8TRS4|Q8TRS4_METAC	secY	55.812202	3.67	3.67	2		2	4		53212.09	Protein translocase subunit SecY OS=Methanosarcina acetivorans (strain ATCC 35395 / DSM 2834 / JCM 12185 / C2A) OX=188937 GN=secY PE=3 SV=1
126	TRUE	Q8TME3|Q8TME3_METAC	metY	55.69996	4.99	4.99	2		2	3	Oxidation (M)	47704.26	O-acetylhomoserine (Thiol)-lyase OS=Methanosarcina acetivorans (strain ATCC 35395 / DSM 2834 / JCM 12185 / C2A) OX=188937 GN=metY PE=3 SV=1
133	TRUE	Q8TJU5|Q8TJU5_METAC	MA_3682	54.800293	5.12	5.12	2		2	3		44526.918	Uncharacterized protein OS=Methanosarcina acetivorans (strain ATCC 35395 / DSM 2834 / JCM 12185 / C2A) OX=188937 GN=MA_3682 PE=4 SV=1
129	TRUE	Q8TUH4|Q8TUH4_METAC	MA_0093	54.084564	7.59	7.59	2		2	2		27039.488	Uncharacterized protein OS=Methanosarcina acetivorans (strain ATCC 35395 / DSM 2834 / JCM 12185 / C2A) OX=188937 GN=MA_0093 PE=4 SV=1
123	TRUE	Q8TIJ7|Q8TIJ7_METAC	atpH	52.07737	19.27	19.27	2		2	4		12259.762	H(+)-transporting ATP synthase, subunit H OS=Methanosarcina acetivorans (strain ATCC 35395 / DSM 2834 / JCM 12185 / C2A) OX=188937 GN=atpH PE=4 SV=1
139	TRUE	Q8TUQ7|Q8TUQ7_METAC	traB	50.866535	3.12	3.12	2		1	4		54901.668	TraB family protein OS=Methanosarcina acetivorans (strain ATCC 35395 / DSM 2834 / JCM 12185 / C2A) OX=188937 GN=traB PE=4 SV=1
134	TRUE	Q8TJT1|RS27A_METAC	rps27ae	49.16582	30.61	30.61	2		2	7	Carbamidomethylation	5558.511	30S ribosomal protein S27ae OS=Methanosarcina acetivorans (strain ATCC 35395 / DSM 2834 / JCM 12185 / C2A) OX=188937 GN=rps27ae PE=3 SV=2
136	TRUE	Q8TRB8|RPOA2_METAC	rpoA2	48.822395	4.03	4.03	2		2	4		44156.43	DNA-directed RNA polymerase subunit A'' OS=Methanosarcina acetivorans (strain ATCC 35395 / DSM 2834 / JCM 12185 / C2A) OX=188937 GN=rpoA2 PE=3 SV=1
15	FALSE	gi|17318572|ref|NP_476429.1|		48.583153	2.07	2.07	2		1	2		64448.043	keratin 3; Keratin-3; keratin, type II cytoskeletal 3; cytokeratin 3; 65 kDa cytokeratin [Homo sapiens]
124	TRUE	Q8TQP2|Q8TQP2_METAC	fpoD	44.98212	4.81	4.81	2		2	2		42109.68	F(420)H(2) dehydrogenase, subunit FpoD OS=Methanosarcina acetivorans (strain ATCC 35395 / DSM 2834 / JCM 12185 / C2A) OX=188937 GN=fpoD PE=3 SV=1
156	TRUE	Q8TJP5|Q8TJP5_METAC	MA_3734	42.792095	17.11	17.11	1		1	2	Carbamidomethylation	8647.014	Uncharacterized protein OS=Methanosarcina acetivorans (strain ATCC 35395 / DSM 2834 / JCM 12185 / C2A) OX=188937 GN=MA_3734 PE=4 SV=1
157	TRUE	Q8TNY0|Q8TNY0_METAC	proX	42.792095	4.44	4.44	1		1	2		34613.234	Glycine betaine/L-proline ABC transporter, solute-binding protein OS=Methanosarcina acetivorans (strain ATCC 35395 / DSM 2834 / JCM 12185 / C2A) OX=188937 GN=proX PE=4 SV=1
192	TRUE	Q8TIJ5|Q8TIJ5_METAC	atpC	42.792095	23.17	23.17	1		1	3	Oxidation (M)	8227.698	H(+)-transporting ATP synthase, subunit C OS=Methanosarcina acetivorans (strain ATCC 35395 / DSM 2834 / JCM 12185 / C2A) OX=188937 GN=atpC PE=3 SV=1
161	TRUE	Q8TUK2|Q8TUK2_METAC	ssuA	42.78893	5.64	5.64	1		1	2		37231.754	Sulfonate ABC transporter, solute-binding protein OS=Methanosarcina acetivorans (strain ATCC 35395 / DSM 2834 / JCM 12185 / C2A) OX=188937 GN=ssuA PE=4 SV=1
152	TRUE	Q8TT51|Q8TT51_METAC	MA_0588	42.78682	3.51	3.51	1		1	2		39678.35	Cell surface protein OS=Methanosarcina acetivorans (strain ATCC 35395 / DSM 2834 / JCM 12185 / C2A) OX=188937 GN=MA_0588 PE=4 SV=1
154	TRUE	Q8TS83|Q8TS83_METAC	MA_0922	42.780495	12.04	12.04	1		1	2	Oxidation (M)	11933.153	Uncharacterized protein OS=Methanosarcina acetivorans (strain ATCC 35395 / DSM 2834 / JCM 12185 / C2A) OX=188937 GN=MA_0922 PE=4 SV=1
150	TRUE	Q8TMY1|Q8TMY1_METAC	MA_2517	42.778385	2.41	2.41	1		1	3		74787.06	Uncharacterized protein OS=Methanosarcina acetivorans (strain ATCC 35395 / DSM 2834 / JCM 12185 / C2A) OX=188937 GN=MA_2517 PE=4 SV=1
173	TRUE	Q8TMW0|Q8TMW0_METAC	MA_2541	42.66306	2.38	2.38	1		1	2		47244.168	Uncharacterized protein OS=Methanosarcina acetivorans (strain ATCC 35395 / DSM 2834 / JCM 12185 / C2A) OX=188937 GN=MA_2541 PE=4 SV=1
148	TRUE	Q8TSZ2|Q8TSZ2_METAC	rqcH	42.534378	1.27	1.27	1		1	1		87698.47	Archaeal Rqc2 homolog aRqcH OS=Methanosarcina acetivorans (strain ATCC 35395 / DSM 2834 / JCM 12185 / C2A) OX=188937 GN=rqcH PE=3 SV=1
190	TRUE	Q8THX4|Q8THX4_METAC	MA_4384	42.332577	1.74	1.74	1		1	2		68830.52	Uncharacterized protein OS=Methanosarcina acetivorans (strain ATCC 35395 / DSM 2834 / JCM 12185 / C2A) OX=188937 GN=MA_4384 PE=3 SV=1
172	TRUE	Q8TNK5|Q8TNK5_METAC	modA	42.32573	4.74	4.74	1		1	2		29189.365	Molybdenum ABC transporter, solute-binding protein OS=Methanosarcina acetivorans (strain ATCC 35395 / DSM 2834 / JCM 12185 / C2A) OX=188937 GN=modA PE=4 SV=1
172	TRUE	Q8TRE3|Q8TRE3_METAC	modA	42.32573	4.71	4.71	1		1	2		29363.564	Molybdate ABC transporter, solute-binding protein OS=Methanosarcina acetivorans (strain ATCC 35395 / DSM 2834 / JCM 12185 / C2A) OX=188937 GN=modA PE=4 SV=1
103	FALSE	Q8TNX1|Q8TNX1_METAC	MA_2156	42.21142	2.48	2.48	1		1	4		40136.863	Periplasmic binding protein OS=Methanosarcina acetivorans (strain ATCC 35395 / DSM 2834 / JCM 12185 / C2A) OX=188937 GN=MA_2156 PE=4 SV=1
165	TRUE	Q8TKZ5|Q8TKZ5_METAC	MA_3248	41.89621	3.83	3.83	1		1	2		42747.598	Uncharacterized protein OS=Methanosarcina acetivorans (strain ATCC 35395 / DSM 2834 / JCM 12185 / C2A) OX=188937 GN=MA_3248 PE=4 SV=1
195	TRUE	Q8TI28|THIC2_METAC	thiC2	41.877346	3.5	3.5	1		1	2		46773.6	Phosphomethylpyrimidine synthase 2 OS=Methanosarcina acetivorans (strain ATCC 35395 / DSM 2834 / JCM 12185 / C2A) OX=188937 GN=thiC2 PE=3 SV=1
170	TRUE	Q8TU03|MTRA_METAC	mtrA	41.499672	4.17	4.17	1		1	6		25342.203	Tetrahydromethanopterin S-methyltransferase subunit A OS=Methanosarcina acetivorans (strain ATCC 35395 / DSM 2834 / JCM 12185 / C2A) OX=188937 GN=mtrA PE=3 SV=1
174	TRUE	Q8TIJ4|VATE_METAC	atpE	41.450504	8.2	8.2	1		1	2		20485.24	V-type ATP synthase subunit E OS=Methanosarcina acetivorans (strain ATCC 35395 / DSM 2834 / JCM 12185 / C2A) OX=188937 GN=atpE PE=3 SV=1
189	TRUE	Q8TMY4|Q8TMY4_METAC	topA	41.431232	1.86	1.86	1		1	1		84525.78	DNA topoisomerase 1 OS=Methanosarcina acetivorans (strain ATCC 35395 / DSM 2834 / JCM 12185 / C2A) OX=188937 GN=topA PE=3 SV=1
193	TRUE	Q8TQF3|Q8TQF3_METAC	MA_1591	41.426727	3.61	3.61	1		1	1		45867.7	Surface antigen protein OS=Methanosarcina acetivorans (strain ATCC 35395 / DSM 2834 / JCM 12185 / C2A) OX=188937 GN=MA_1591 PE=4 SV=1
182	TRUE	Q8THG8|Q8THG8_METAC	MA_4549	41.243095	5.29	5.29	1		1	2		19301.094	Methyl coenzyme M reductase, subunit C OS=Methanosarcina acetivorans (strain ATCC 35395 / DSM 2834 / JCM 12185 / C2A) OX=188937 GN=MA_4549 PE=4 SV=1
164	TRUE	Q8TQX4|Q8TQX4_METAC	MA_1413	41.231903	14.86	14.86	1		1	2		8336.816	Sm protein OS=Methanosarcina acetivorans (strain ATCC 35395 / DSM 2834 / JCM 12185 / C2A) OX=188937 GN=MA_1413 PE=4 SV=1
184	TRUE	Q8TS87|Q8TS87_METAC	MA_0917	40.489937	1.54	1.54	1		1	2		78209.3	Uncharacterized protein OS=Methanosarcina acetivorans (strain ATCC 35395 / DSM 2834 / JCM 12185 / C2A) OX=188937 GN=MA_0917 PE=4 SV=1
179	TRUE	Q8TIN5|RL18A_METAC	rpl18a	40.38794	13.11	13.11	1		1	8		6959.0215	50S ribosomal protein L18Ae OS=Methanosarcina acetivorans (strain ATCC 35395 / DSM 2834 / JCM 12185 / C2A) OX=188937 GN=rpl18a PE=3 SV=1
175	TRUE	Q8TQF7|TOP6B_METAC	top6B	39.974648	1.61	1.61	1		1	1		68908.64	Type 2 DNA topoisomerase 6 subunit B OS=Methanosarcina acetivorans (strain ATCC 35395 / DSM 2834 / JCM 12185 / C2A) OX=188937 GN=top6B PE=3 SV=1
171	TRUE	Q8TTZ6|Q8TTZ6_METAC	putP	39.755802	1.72	1.72	1		1	1		68946.91	Sodium:proline symporter (Proline permease) OS=Methanosarcina acetivorans (strain ATCC 35395 / DSM 2834 / JCM 12185 / C2A) OX=188937 GN=putP PE=3 SV=1
22	FALSE	Q8TR94|Q8TR94_METAC	slg	39.184784	1.08	1.08	1		1	13		62085.594	Cell surface glycoprotein (S-layer protein) OS=Methanosarcina acetivorans (strain ATCC 35395 / DSM 2834 / JCM 12185 / C2A) OX=188937 GN=slg PE=4 SV=1
133	FALSE	Q8TNE3|Q8TNE3_METAC	MA_2345	39.132626	2.79	2.79	1		1	2		45105.81	LPS biosynthesis related protein OS=Methanosarcina acetivorans (strain ATCC 35395 / DSM 2834 / JCM 12185 / C2A) OX=188937 GN=MA_2345 PE=4 SV=1
149	TRUE	Q8TUC6|Q8TUC6_METAC	mttP	39.09794	2.14	2.14	1		1	1		51099.887	Ethanolamine permease OS=Methanosarcina acetivorans (strain ATCC 35395 / DSM 2834 / JCM 12185 / C2A) OX=188937 GN=mttP PE=4 SV=1
178	TRUE	Q8TSY6|Q8TSY6_METAC	nosX	38.103256	4.42	4.42	1		1	1		36932.082	FAD:protein FMN transferase OS=Methanosarcina acetivorans (strain ATCC 35395 / DSM 2834 / JCM 12185 / C2A) OX=188937 GN=nosX PE=4 SV=1
9	FALSE	Q8TRY8|Q8TRY8_METAC	MA_1023	38.071625	3	3	1		1	15		21266.822	Indolepyruvate ferredoxin oxidoreductase subunit beta OS=Methanosarcina acetivorans (strain ATCC 35395 / DSM 2834 / JCM 12185 / C2A) OX=188937 GN=MA_1023 PE=4 SV=1
9	FALSE	Q8TI44|Q8TI44_METAC	MA_4312	38.071625	0.3	0.3	1		1	15		217762.7	Probable pectate lyase C OS=Methanosarcina acetivorans (strain ATCC 35395 / DSM 2834 / JCM 12185 / C2A) OX=188937 GN=MA_4312 PE=4 SV=1
7	FALSE	Q8TUM7|Q8TUM7_METAC	MA_0039	37.60693	2.06	2.06	1		1	4		31419.686	Uncharacterized protein OS=Methanosarcina acetivorans (strain ATCC 35395 / DSM 2834 / JCM 12185 / C2A) OX=188937 GN=MA_0039 PE=4 SV=1
168	TRUE	Q8TQN5|Q8TQN5_METAC	fpoM	37.32907	2.02	2.02	1		1	2		54138.914	F(420)H(2) dehydrogenase, subunit FpoM OS=Methanosarcina acetivorans (strain ATCC 35395 / DSM 2834 / JCM 12185 / C2A) OX=188937 GN=fpoM PE=3 SV=1
166	TRUE	Q8TH72|Q8TH72_METAC	MA_4650	36.662453	4.63	4.63	1		1	1		31237.389	Uncharacterized protein OS=Methanosarcina acetivorans (strain ATCC 35395 / DSM 2834 / JCM 12185 / C2A) OX=188937 GN=MA_4650 PE=4 SV=1
11	FALSE	Q8TRN3|Q8TRN3_METAC	vhtA	36.647724	1.18	1.18	1		1	14		64655.645	F420-nonreducing hydrogenase OS=Methanosarcina acetivorans (strain ATCC 35395 / DSM 2834 / JCM 12185 / C2A) OX=188937 GN=vhtA PE=3 SV=1
116	FALSE	Q8TNF1|Q8TNF1_METAC	MA_2337	36.33814	1.55	1.55	1		1	1		76956.195	Disaggr_assoc domain-containing protein OS=Methanosarcina acetivorans (strain ATCC 35395 / DSM 2834 / JCM 12185 / C2A) OX=188937 GN=MA_2337 PE=4 SV=1
188	TRUE	Q8THW5|Q8THW5_METAC	hyuA	35.92162	1.71	1.71	1		1	1		71024.484	Hydantoinase OS=Methanosarcina acetivorans (strain ATCC 35395 / DSM 2834 / JCM 12185 / C2A) OX=188937 GN=hyuA PE=4 SV=1
180	TRUE	Q8TJP4|Q8TJP4_METAC	MA_3735	35.711403	11.25	11.25	1		1	2		8872.627	Uncharacterized protein OS=Methanosarcina acetivorans (strain ATCC 35395 / DSM 2834 / JCM 12185 / C2A) OX=188937 GN=MA_3735 PE=4 SV=1
144	TRUE	Q8TSU1|Q8TSU1_METAC	MA_0704	35.538414	5.45	5.45	1		1	1		19499.795	Uncharacterized protein OS=Methanosarcina acetivorans (strain ATCC 35395 / DSM 2834 / JCM 12185 / C2A) OX=188937 GN=MA_0704 PE=4 SV=1
187	TRUE	Q8TMU4|Q8TMU4_METAC	MA_2557	34.66222	13.04	13.04	1		1	2		7676.127	Uncharacterized protein OS=Methanosarcina acetivorans (strain ATCC 35395 / DSM 2834 / JCM 12185 / C2A) OX=188937 GN=MA_2557 PE=4 SV=1
1	FALSE	Q8TN11|Q8TN11_METAC	MA_2482	34.61492	1.31	1.31	1		1	4		60601.848	Peptide ABC transporter, solute-binding protein OS=Methanosarcina acetivorans (strain ATCC 35395 / DSM 2834 / JCM 12185 / C2A) OX=188937 GN=MA_2482 PE=4 SV=1
194	TRUE	Q8TMY3|Q8TMY3_METAC	MA_2512	34.55383	4.55	4.55	1		1	4		16930.676	Universal stress protein OS=Methanosarcina acetivorans (strain ATCC 35395 / DSM 2834 / JCM 12185 / C2A) OX=188937 GN=MA_2512 PE=4 SV=1
177	TRUE	Q8TIN2|RL39_METAC	rpl39e	34.259457	11.76	11.76	1		1	5		6236.4224	50S ribosomal protein L39e OS=Methanosarcina acetivorans (strain ATCC 35395 / DSM 2834 / JCM 12185 / C2A) OX=188937 GN=rpl39e PE=3 SV=1
82	FALSE	Q8TSJ4|Q8TSJ4_METAC	MA_0802	33.97363	2.36	2.36	1		1	3		34229.918	DUF1724 domain-containing protein OS=Methanosarcina acetivorans (strain ATCC 35395 / DSM 2834 / JCM 12185 / C2A) OX=188937 GN=MA_0802 PE=4 SV=1
8	FALSE	Q8THF6|MSMS_METAC	msmS	33.881508	0.6	0.6	1		1	4		113059.89	Methyl sulfide methyltransferase-associated sensor OS=Methanosarcina acetivorans (strain ATCC 35395 / DSM 2834 / JCM 12185 / C2A) OX=188937 GN=msmS PE=1 SV=1
155	TRUE	Q8TJC9|Q8TJC9_METAC	MA_3857	33.51676	5.13	5.13	1		1	1		22076.934	NYN domain-containing protein OS=Methanosarcina acetivorans (strain ATCC 35395 / DSM 2834 / JCM 12185 / C2A) OX=188937 GN=MA_3857 PE=4 SV=1
115	FALSE	Q8TK06|Q8TK06_METAC	MA_3619	32.8853	7.45	7.45	1		1	4		10738.474	Nonhistone chromosomal protein MC1 OS=Methanosarcina acetivorans (strain ATCC 35395 / DSM 2834 / JCM 12185 / C2A) OX=188937 GN=MA_3619 PE=4 SV=1
185	TRUE	Q8THA7|Q8THA7_METAC	MA_4610	30.73117	5.45	5.45	1		1	1		22414.914	Yip1 domain-containing protein OS=Methanosarcina acetivorans (strain ATCC 35395 / DSM 2834 / JCM 12185 / C2A) OX=188937 GN=MA_4610 PE=4 SV=1
153	TRUE	Q8TQX6|Q8TQX6_METAC	MA_1411	30.343485	1.21	1.21	1		1	2		92797.25	Uncharacterized protein OS=Methanosarcina acetivorans (strain ATCC 35395 / DSM 2834 / JCM 12185 / C2A) OX=188937 GN=MA_1411 PE=4 SV=1
57	FALSE	Q8TP09|Q8TP09_METAC	MA_2118	29.861948	1.34	1.34	1		1	4		53610.152	Uncharacterized protein OS=Methanosarcina acetivorans (strain ATCC 35395 / DSM 2834 / JCM 12185 / C2A) OX=188937 GN=MA_2118 PE=4 SV=1
13	FALSE	Q8TLK4|Q8TLK4_METAC	MA_3032	29.66288	0.96	0.96	1		1	8		72708.98	Alpha-amylase OS=Methanosarcina acetivorans (strain ATCC 35395 / DSM 2834 / JCM 12185 / C2A) OX=188937 GN=MA_3032 PE=4 SV=1
158	TRUE	Q8TR12|Y1372_METAC	MA_1372	29.113377	10.85	10.85	1		1	2		13934.955	UPF0212 protein MA_1372 OS=Methanosarcina acetivorans (strain ATCC 35395 / DSM 2834 / JCM 12185 / C2A) OX=188937 GN=MA_1372 PE=3 SV=1
2	FALSE	Q8TIR5|Q8TIR5_METAC	MA_4077	29.057558	1.22	1.22	1		1	4		54011.258	Dolichol-P-glucose synthetase OS=Methanosarcina acetivorans (strain ATCC 35395 / DSM 2834 / JCM 12185 / C2A) OX=188937 GN=MA_4077 PE=4 SV=1
23	FALSE	Q8TT57|GSA_METAC	hemL	29.057041	1.65	1.65	1		1	3		46146.86	Glutamate-1-semialdehyde 2,1-aminomutase OS=Methanosarcina acetivorans (strain ATCC 35395 / DSM 2834 / JCM 12185 / C2A) OX=188937 GN=hemL PE=3 SV=1
162	TRUE	Q8TJA9|HPPA1_METAC	hppA1	29.000864	1.92	1.92	1		1	1		69277.07	Putative K(+)-stimulated pyrophosphate-energized sodium pump OS=Methanosarcina acetivorans (strain ATCC 35395 / DSM 2834 / JCM 12185 / C2A) OX=188937 GN=hppA1 PE=3 SV=2
160	TRUE	Q8TH91|Q8TH91_METAC	MA_4631	28.998125	1.59	1.59	1		1	2		54638.37	D-lactate dehydrogenase OS=Methanosarcina acetivorans (strain ATCC 35395 / DSM 2834 / JCM 12185 / C2A) OX=188937 GN=MA_4631 PE=4 SV=1
10	FALSE	Q8TUA6|Q8TUA6_METAC	MA_0167	28.632715	2.94	2.94	1		1	3		22806.475	Cytochrome c domain-containing protein OS=Methanosarcina acetivorans (strain ATCC 35395 / DSM 2834 / JCM 12185 / C2A) OX=188937 GN=MA_0167 PE=4 SV=1
169	TRUE	Q8TJP8|Q8TJP8_METAC	fpoF	28.222172	2.31	2.31	1		1	1		38390.293	F(420)H(2) dehydrogenase, subunit FpoF OS=Methanosarcina acetivorans (strain ATCC 35395 / DSM 2834 / JCM 12185 / C2A) OX=188937 GN=fpoF PE=4 SV=1
191	TRUE	Q8TQG1|Q8TQG1_METAC	gyrA	28.132648	1.83	1.83	1		1	1		104141.71	DNA gyrase subunit A OS=Methanosarcina acetivorans (strain ATCC 35395 / DSM 2834 / JCM 12185 / C2A) OX=188937 GN=gyrA PE=3 SV=1
147	TRUE	P60459|SECG_METAC	secG	28.027292	23.64	23.64	1		1	1	Oxidation (M)	5805.7944	Preprotein translocase subunit SecG OS=Methanosarcina acetivorans (strain ATCC 35395 / DSM 2834 / JCM 12185 / C2A) OX=188937 GN=secG PE=3 SV=1
108	FALSE	Q8TN69|MTBC3_METAC	mtbC3	27.61581	5.16	5.16	1		1	1		22720.29	Dimethylamine corrinoid protein 3 OS=Methanosarcina acetivorans (strain ATCC 35395 / DSM 2834 / JCM 12185 / C2A) OX=188937 GN=mtbC3 PE=3 SV=1
33	FALSE	Q8TQ44|Q8TQ44_METAC	MA_1708	27.604837	2.6	2.6	1		1	2		25343.375	Uncharacterized Fe-S protein OS=Methanosarcina acetivorans (strain ATCC 35395 / DSM 2834 / JCM 12185 / C2A) OX=188937 GN=MA_1708 PE=4 SV=1
145	TRUE	Q8TRK0|Q8TRK0_METAC	MA_1175	27.59203	3.65	3.65	1		1	2		41001.594	Mannosyltransferase OS=Methanosarcina acetivorans (strain ATCC 35395 / DSM 2834 / JCM 12185 / C2A) OX=188937 GN=MA_1175 PE=4 SV=1
163	TRUE	Q8TNF3|Q8TNF3_METAC	MA_2335	27.518621	0.75	0.75	1		1	3		87881.88	Cell surface protein OS=Methanosarcina acetivorans (strain ATCC 35395 / DSM 2834 / JCM 12185 / C2A) OX=188937 GN=MA_2335 PE=4 SV=1
163	TRUE	Q8TP97|Q8TP97_METAC	MA_2017	27.518621	0.5	0.5	1		1	3		128529.71	Cell surface protein OS=Methanosarcina acetivorans (strain ATCC 35395 / DSM 2834 / JCM 12185 / C2A) OX=188937 GN=MA_2017 PE=4 SV=1
151	TRUE	Q8TIA8|Q8TIA8_METAC	dppA	27.269064	2.75	2.75	1		1	1		60930.688	Dipeptide ABC transporter, solute-binding protein OS=Methanosarcina acetivorans (strain ATCC 35395 / DSM 2834 / JCM 12185 / C2A) OX=188937 GN=dppA PE=4 SV=1
146	TRUE	Q8TQP5|Q8TQP5_METAC	fpoA	26.405142	12.1	12.1	1		1	2		14163.921	F(420)H(2) dehydrogenase, subunit FpoA OS=Methanosarcina acetivorans (strain ATCC 35395 / DSM 2834 / JCM 12185 / C2A) OX=188937 GN=fpoA PE=3 SV=1
167	TRUE	Q8THH5|HTPX1_METAC	htpX1	26.276905	2.8	2.8	1		1	1		31188.295	Protease HtpX homolog 1 OS=Methanosarcina acetivorans (strain ATCC 35395 / DSM 2834 / JCM 12185 / C2A) OX=188937 GN=htpX1 PE=3 SV=1
181	TRUE	Q8TTZ1|Q8TTZ1_METAC	MA_0284	26.152617	3.03	3.03	1		1	1		39782.605	Uncharacterized protein OS=Methanosarcina acetivorans (strain ATCC 35395 / DSM 2834 / JCM 12185 / C2A) OX=188937 GN=MA_0284 PE=4 SV=1
65	FALSE	Q8TLA5|Q8TLA5_METAC	MA_3133	26.083193	0.73	0.73	1		1	3		103735.02	Cell surface protein OS=Methanosarcina acetivorans (strain ATCC 35395 / DSM 2834 / JCM 12185 / C2A) OX=188937 GN=MA_3133 PE=4 SV=1
159	TRUE	Q8TPT9|Q8TPT9_METAC	aspC	25.871891	2.3	2.3	1		1	1	Oxidation (M)	42381.04	Aspartate aminotransferase OS=Methanosarcina acetivorans (strain ATCC 35395 / DSM 2834 / JCM 12185 / C2A) OX=188937 GN=aspC PE=3 SV=1
186	TRUE	Q8TQG0|Q8TQG0_METAC	gyrB	25.768858	1.26	1.26	1		1	2		71086.984	DNA gyrase subunit B OS=Methanosarcina acetivorans (strain ATCC 35395 / DSM 2834 / JCM 12185 / C2A) OX=188937 GN=gyrB PE=3 SV=1
183	TRUE	Q8TRJ7|Q8TRJ7_METAC	MA_1178	25.746292	2.79	2.79	1		1	2	Oxidation (M)	53830.99	Uncharacterized protein OS=Methanosarcina acetivorans (strain ATCC 35395 / DSM 2834 / JCM 12185 / C2A) OX=188937 GN=MA_1178 PE=4 SV=1
176	TRUE	Q8TJZ4|Q8TJZ4_METAC	cadA	25.460249	1.08	1.08	1		1	1	Oxidation (M)	69309.36	Cadmium efflux ATPase OS=Methanosarcina acetivorans (strain ATCC 35395 / DSM 2834 / JCM 12185 / C2A) OX=188937 GN=cadA PE=3 SV=1
32	FALSE	Q8TP67|Q8TP67_METAC	MA_2051	25.456533	3.92	3.92	1		1	7		17655.305	Transcriptional regulator, MarR family OS=Methanosarcina acetivorans (strain ATCC 35395 / DSM 2834 / JCM 12185 / C2A) OX=188937 GN=MA_2051 PE=4 SV=1
32	FALSE	Q8TS69|Q8TS69_METAC	MA_0936	25.456533	1.88	1.88	1		1	7		34747.832	Uncharacterized protein OS=Methanosarcina acetivorans (strain ATCC 35395 / DSM 2834 / JCM 12185 / C2A) OX=188937 GN=MA_0936 PE=4 SV=1
2	FALSE	Q8TID4|Q8TID4_METAC	MA_4219	25.333746	2.83	2.83	1		1	2		26493.346	GXGXG domain-containing protein OS=Methanosarcina acetivorans (strain ATCC 35395 / DSM 2834 / JCM 12185 / C2A) OX=188937 GN=MA_4219 PE=4 SV=1
15	FALSE	Q8TNE0|Q8TNE0_METAC	MA_2348	24.817835	0.83	0.83	1		1	1		81112.59	Histidine kinase OS=Methanosarcina acetivorans (strain ATCC 35395 / DSM 2834 / JCM 12185 / C2A) OX=188937 GN=MA_2348 PE=4 SV=1
15	FALSE	Q8TTZ0|Q8TTZ0_METAC	MA_0285	24.817835	1.57	1.57	1		1	1		42194.215	Uncharacterized protein OS=Methanosarcina acetivorans (strain ATCC 35395 / DSM 2834 / JCM 12185 / C2A) OX=188937 GN=MA_0285 PE=4 SV=1
15	FALSE	Q8TSC6|Q8TSC6_METAC	MA_0872	24.817835	0.46	0.46	1		1	1		146234.23	CobN/magnesium chelatase family protein OS=Methanosarcina acetivorans (strain ATCC 35395 / DSM 2834 / JCM 12185 / C2A) OX=188937 GN=MA_0872 PE=3 SV=1
53	FALSE	Q8TKL1|Q8TKL1_METAC	MA_3393	24.783585	2.31	2.31	1		1	6		29835.027	Uncharacterized protein OS=Methanosarcina acetivorans (strain ATCC 35395 / DSM 2834 / JCM 12185 / C2A) OX=188937 GN=MA_3393 PE=4 SV=1
